# Usefulness of scRNA-seq data in predicting plant metabolic pathway genes

**DOI:** 10.1101/2024.10.07.617125

**Authors:** Jingwei Ma, Zhenglin Wang, Liting Zou, Xiaoxue Wang, Xinyi Zuo, Fei Wang, Zhiqing Wang, Zhimei Li, Lin Li, Peipei Wang

## Abstract

It is an ever challenging task to make genome-wide predictions for plant metabolic pathway genes (MPGs) encoding enzymes that catalyze the biosynthesis of plant natural products. Here, starting from 1,129 benchmark MPGs that have experimental evidence in *Arabidopsis thaliana*, we investigate the utilities of single-cell RNA sequencing (scRNA-seq) data—a recently arisen omics data that has been used in several other fields—in predicting MPGs using five machine learning (ML) algorithms that support multi-label tasks. Compared with traditional bulk RNA-seq data, scRNA-seq data lead to different but comparable co-expression networks among MPGs within metabolic classes, and significantly higher prediction accuracy of MPGs into classes. Prediction accuracy for individual metabolic classes is not associated with the co-expression network tightness, but correlated with the number of MPGs within each class, indicating that including more benchmark genes in the future will improve the MPG prediction. Splitting the RNA-seq data into genetic background/condition or tissue-specific subsets can improve the gene co-expression network tightness and MPG prediction accuracy for some classes; scRNA-seq-based models still outperform bulk RNA-seq-based models for most classes when corresponding subsets are used. In addition, deep learning approaches outperform classical machine learning approaches; approaches implemented in an ensembled workflow AutoGluon tend to have severe overfitting issues potentially due to the relative scarcity of benchmark MPGs within classes. Our results demonstrate the superiority of scRNA-seq data over bulk RNA-seq data in predicting MPGs into metabolic classes, and propose that scRNA-seq data should be included in the future to advance the identification of plant MPGs.
