## Supplementary material for "Usefulness of scRNA-seq data in predicting plant metabolic pathway genes": Table S1

### Sheet: Table S1
Table S1. Information of 21 single-cell RNA sequencing (scRNA-seq) datasets
Dataset ID	Subset type	Publication	Condition	Age	Tissue	Temperature	Photoperiod (light/dark)	Ecotype	Genotype	PMID	Article title	Libraries	Sequencing platform
1	WT under normal conditions	Zhang et al., 2019	Normal	10 days old seedling	Root tip	21℃(day)/19℃(night)	16/8h	Col-0	wild type genotype	31004836	A Single-Cell RNA Sequencing Profiles the Developmental Landscape of Arabidopsis Root	10x Genomics	Illumina NovaSeq 6000
2	WT under normal conditions	Farmer et al., 2021	Normal	7 days after germination	Root		16/8h	Col-0	wild type genotype	33422696	Single-nucleus RNA and ATAC sequencing reveals the impact of chromatin accessibility on gene expression in Arabidopsis roots at the single-cell level	10x Genomics	Illumina HiSeq 4000
3	WT under normal conditions	Long et al., 2021	Normal	10 days old plant	Root tip	22℃	16/8h	Col-0	wild type genotype	33608047	FlsnRNA-seq: protoplasting-free full-length single-nucleus RNA profiling in plants	10x Genomics	Illumina NovaSeq 6000
4	WT under normal conditions	Maeda et al., 2023	Normal	3-4 weeks old plant	Rosette leaf	22℃	16/8h	Col-0	wild type genotype	36440710	Single-Cell RNA Sequencing of Arabidopsis Leaf Tissues Identifies Multiple Specialized Cell Types: Idioblast Myrosin Cells and Potential Glucosinolate-Producing Cells	10x Genomics
5	WT under normal conditions	Kim et al., 2021	Normal	6 weeks old plant	Leaf		8/16h	Col-0	wild type genotype	33955487	Distinct identities of leaf phloem cells revealed by single cell transcriptomics	10x Genomics	Illumina NextSeq 500
6	WT under normal conditions	Zhang et al., 2021	Normal	18 days old plant	True leaf	21℃(day)/19℃(night)	16/8h	Col-0	wild type genotype	33725481	A single-cell analysis of the Arabidopsis vegetative shoot apex	10x Genomics	Illumina NovaSeq 6000
7	WT under normal conditions	Zhang et al., 2021	Normal	7 days old seedling; 14 days old plant	Vegetative shoot apex	21℃(day)/19℃(night)	16/8h	Col-0	wild type genotype	33725481	A single-cell analysis of the Arabidopsis vegetative shoot apex	10x Genomics	Illumina NovaSeq 6000
8	WT under normal conditions	Shahan et al., 2022	Normal	5 days after sowing	Root tip	22℃	16/8h	Col-0	wild type genotype	35134336	A single-cell Arabidopsis root atlas reveals developmental trajectories in wild-type and cell identity mutants	10x Genomics	Illumina NovaSeq 6000
9	WT under normal conditions	Denyer et al., 2019	Normal	6 days old seedling	Root tip	22℃	16/8h	Col-0	wild type genotype	30913408	Spatiotemporal Developmental Trajectories in the Arabidopsis Root Revealed Using High-Throughput Single-Cell RNA Sequencing	10x Genomics	Illumina NextSeq 500
9	WT under normal conditions	Denyer et al., 2019	Normal	6 days old seedling	Root tip	22℃	16/8h	Col-0	wild type genotype with report gene (pMIR166A:erGFP)	30913408	Spatiotemporal Developmental Trajectories in the Arabidopsis Root Revealed Using High-Throughput Single-Cell RNA Sequencing	10x Genomics	Illumina NextSeq 500
10	WT under normal conditions	Ichino et al., 2022	Normal	flower development	Pollen		16/8h	Col-0	wild type genotype	36417865	Single-nucleus RNA-seq reveals that MBD5, MBD6, and SILENZIO maintain silencing in the vegetative cell of developing pollen	10x Genomics	Illumina NovaSeq 6000
11	WT under normal conditions	Zhu et al., 2022	Normal	4 weeks old plant	Leaf	22℃	10/14h	Col-0	wild type genotype	https://doi.org/10.1101/2022.10.07.511353	Single-cell profiling of complex plant responses to Pseudomonas syringae infection	10x Genomics	Illumina NovaSeq 6000
12	WT under normal conditions	Nolan et al., 2023	Normal	7 days old seedling	Root tip	22℃	16/8h	Col-0	wild type genotype	36996230	Brassinosteroid gene regulatory networks at cellular resolution in the Arabidopsis root	10x Genomics	Illumina NovaSeq 6000
13	WT under normal conditions	Jean-Baptiste et al., 2019	Normal	7 days old seedling	Whole root	22℃	16/8h	Col-0	wild type genotype	30923229	Dynamics of Gene Expression in Single Root Cells of Arabidopsis thaliana	10x Genomics	Illumina NextSeq 500
14	WT under normal conditions	Tenorio Berrio et al., 2022	Normal	14 days after stratification	True leaf	21℃	16/8h	Col-0	wild type genotype	34687312	Single-cell transcriptomics sheds light on the identity and metabolism of developing leaf cells	10x Genomics	Illumina NovaSeq 6000
15	WT under normal conditions	Xu et al., 2021	Normal	11 days old seedling	Leaf	22℃	16/8h	Col-0	wild type genotype	34380624	Stochastic gene expression drives mesophyll protoplast regeneration	10x Genomics;Dolomite Bio	Illumina HiSeq 2500
16	WT under normal conditions	Shulse et al., 2019	Normal	5 days old seedling; 7 days old seedling	Whole root	22℃	16/8h	Col-0	wild type genotype	31091459	High-Throughput Single-Cell Transcriptome Profiling of Plant Cell Types	Drop-seq	Illumina HiSeq 4000;Illumina HiSeq 2500
17	WT under stress conditions	Wendrich et al., 2020	Continuous light	6 days old seedling	Root tip	22℃	continuous light	Col-0	wild type genotype	32943451	Vascular transcription factors guide plant epidermal responses to limiting phosphate conditions	10x Genomics	Illumina HiSeq 4000
18	WT under stress conditions	Zhai et al., 2021	Continuous light	6 days after inducing	Hypocotyl callus	22℃	continuous light	Col-0	wild type genotype	34782770	Pluripotency acquisition in the middle cell layer of callus is required for organ regeneration	BD Rhapsody	Illumina NovaSeq 6000
19	WT under stress conditions	Gala et al., 2021	Continuous light	4-5 days after germination	Root outside the meristem	22℃	continuous light	Col-0	wild type genotype	33822225	A single-cell view of the transcriptome during lateral root initiation in Arabidopsis thaliana	10x Genomics	Illumina NextSeq 500
20	WT under stress conditions	Procko et al., 2022	Constant white light	17 days after germination	True leaf	22℃	constant light	Col-0	wild type genotype with report genes (IQD22pro::GUS-mCit)	35666176	Leaf cell-specific and single-cell transcriptional profiling reveals a role for the palisade layer in UV light protection	10x Genomics	Illumina NovaSeq 6000
11	WT under stress conditions	Zhu et al., 2022	Infected with Pseudomonas syringae	4 weeks old plant	Leaf	22℃	10/14h	Col-0	wild type genotype	https://doi.org/10.1101/2022.10.07.511353	Single-cell profiling of complex plant responses to Pseudomonas syringae infection	10x Genomics	Illumina NovaSeq 6000
14	WT under stress conditions	Tenorio Berrio et al., 2022	Drought stress	14 days after stratification	True leaf	21℃	16/8h	Col-0	wild type genotype	34687312	Single-cell transcriptomics sheds light on the identity and metabolism of developing leaf cells	10x Genomics	Illumina NovaSeq 6000
10	Non-WT under normal conditions	Ichino et al., 2022	Normal	flower development	Pollen		16/8h	Col-0	met1-3	36417865	Single-nucleus RNA-seq reveals that MBD5, MBD6, and SILENZIO maintain silencing in the vegetative cell of developing pollen	10x Genomics	Illumina NovaSeq 6000
10	Non-WT under normal conditions	Ichino et al., 2022	Normal	flower development	Pollen		16/8h	Col-0	sln	36417865	Single-nucleus RNA-seq reveals that MBD5, MBD6, and SILENZIO maintain silencing in the vegetative cell of developing pollen	10x Genomics	Illumina NovaSeq 6000
10	Non-WT under normal conditions	Ichino et al., 2022	Normal	flower development	Pollen		16/8h	Col-0	mbd 5/6 CRISPR1	36417865	Single-nucleus RNA-seq reveals that MBD5, MBD6, and SILENZIO maintain silencing in the vegetative cell of developing pollen	10x Genomics	Illumina NovaSeq 6000
21	Non-WT under normal conditions	Neumann et al., 2022	Normal (with DEX-induction)	stage 5 of flower development; stage 4 of flower development	Inflorescence	22℃	16/8h	Ler	pAP1::AP1-GR ap1 cal-1	35595749	A 3D gene expression atlas of the floral meristem based on spatial reconstruction of single nucleus RNA sequencing data	10x Genomics	Illumina HiSeq 4000;Illumina NovaSeq 6000
