## Supplementary material for "Usefulness of scRNA-seq data in predicting plant metabolic pathway genes": Table S2

### Sheet: Table S2
Table S2. Information of 19 bulk RNA-seq datasets
Dataset ID	Subset type	Publication	Condition	Age	Developmental stage	Organism part	Tempreture	Photoperiod (light/dark)	Ecotype	Genotype	Sampling site	PMID	Article title	Sequencing platform	Replicate
1	WT under normal conditions	Klepikova et al., 2015	Normal	7 days	seedling	Apical shoot meristem	22℃	16/8h	Col-0	wild type genotype		26084880	RNA-seq analysis of an apical meristem time series reveals a critical point in Arabidopsis thaliana flower initiation	Illumina HiSeq 2000	2
1	WT under normal conditions	Klepikova et al., 2015	Normal	14 days	seedling	Apical shoot meristem	22℃	16/8h	Col-0	wild type genotype		26084880	RNA-seq analysis of an apical meristem time series reveals a critical point in Arabidopsis thaliana flower initiation	Illumina HiSeq 2000	2
2	WT under normal conditions	Carrasco-Lopez et al., 2017	Normal	2 weeks		Leaf	20℃	16/8h	Col-0	wild type genotype		28482101	Environment-dependent regulation of spliceosome activity by the LSM2-8 complex in Arabidopsis	Illumina HiSeq 2000	1
3	WT under normal conditions	Gaillochet et al., 2020	Normal	6 days	seedling	Root	21℃	16/8h	Col-0	wild type genotype		33144393	HY5 and phytochrome activity modulate shoot-to-root coordination during thermomorphogenesis in Arabidopsis	Illumina HiSeq 2500	3
4	WT under normal conditions	Zhu et al., 2022	Normal	4 weeks	adult	Leaf	22℃	10/14h	Col-0	wild type genotype		https://doi.org/10.1101/2022.10.07.511353	Single-cell profiling of complex plant responses to Pseudomonas syringae infection	Illumina HiSeq 4000	3
5	WT under normal conditions	Shulse et al., 2019	Normal	5 days	seedling	Root	22℃	16/8h	Col-0	wild type genotype		31091459	High-Throughput Single-Cell Transcriptome Profiling of Plant Cell Types	Illumina HiSeq 4000	1
6	WT under normal conditions	Eswaran et al., 2024	Normal	7 days	seedling	Root	23℃	16/8h	Col-0	wild type genotype		39509505	Identification of cambium stem cell factors and their positioning mechanism	Illumina HiSeq 4000	4
7	WT under normal conditions	Denyer et al., 2019	Normal	6 days	seedling	Root tip (unprotoplasted)	22℃	16/8h	Col-0	wild type genotype		30913408	Spatiotemporal Developmental Trajectories in the Arabidopsis Root Revealed Using High-Throughput Single-Cell RNA Sequencing	NextSeq 550	2
7	WT under normal conditions	Denyer et al., 2019	Normal	6 days	seedling	Root tip (protoplasted)	22℃	16/8h	Col-0	wild type genotype		30913408	Spatiotemporal Developmental Trajectories in the Arabidopsis Root Revealed Using High-Throughput Single-Cell RNA Sequencing	NextSeq 550	2
8	WT under normal conditions	Huang et al., 2021	Normal	3 weeks	adult	Rosette Leaf	22℃	12/12h	Col-0	wild type genotype		34040255	A phase-separated nuclear GBPL circuit controls immunity in plants	Illumina HiSeq 2000	2
9	WT under normal conditions	Ichino et al., 2022	Normal		flower development	Pollen		16/8h	Col-0	wild type genotype		36417865	Single-nucleus RNA-seq reveals that MBD5, MBD6, and SILENZIO maintain silencing in the vegetative cell of developing pollen	Illumina NovaSeq 6000	3
10	WT under normal conditions	Long et al., 2025	Normal	21 days	adult	Whole rosette tissue	22℃	16/8h	Col-0	wild type genotype		39950577	A semidominant point mutation of Mediator tail subunit MED5b in Arabidopsis leads to altered enrichment of H3K27me3 and reduced expression of targets of MYC2	Illumina NovaSeq 6000	3
11	WT under normal conditions	Blein et al., 2020	Normal	7 days	seedling	Root	24℃ day/ 21℃ night	16/8h	Col-0	wild type genotype	root apices	32404413	Landscape of the Noncoding Transcriptome Response of Two Arabidopsis Ecotypes to Phosphate Starvation	Illumina NextSeq 500	3
12	WT under normal conditions	Kim et al., 2021	Normal	6 weeks	adult	Leaf		8/16h	Col-0	wild type genotype		33955487	Distinct identities of leaf phloem cells revealed by single cell transcriptomics	Illumina HiSeq 2500	2
12	WT under normal conditions	Kim et al., 2021	Normal	6 weeks	adult	Leaf (protoplast)		8/16h	Col-0	wild type genotype		33955487	Distinct identities of leaf phloem cells revealed by single cell transcriptomics	Illumina HiSeq 2500	2
13	WT under normal conditions	GSE199741	Normal	6 days	seedling	Root tip	22℃	16/8h	Col-0	wild type genotype				Illumina HiSeq 2500	3
13	WT under normal conditions	GSE199741	Normal	6 days	seedling	Root tip (resequencing)	22℃	16/8h	Col-0	wild type genotype				Illumina HiSeq 2500	3
14	WT under stress conditions	Mergner et al., 2020	Continuous light	14 days	callus	Plant callus	22℃	Continuous light	Col-0	wild type genotype	NA	32188942	Mass-spectrometry-based draft of the Arabidopsis proteome	Illumina HiSeq 2500	1
14	WT under stress conditions	Mergner et al., 2020	Continuous light	7 days	seedling	Root tip	22℃	Continuous light	Col-0	wild type genotype	NA	32188942	Mass-spectrometry-based draft of the Arabidopsis proteome	Illumina HiSeq 2500	1
15	WT under stress conditions	Huang et al., 2015	Continuous light	4 days	seedling	Root		Continuous light	Col-0	wild type genotype	root meristematic zone	26265761	Conserved Gene Expression Programs in Developing Roots from Diverse Plants	Illumina HiSeq 2000	3
15	WT under stress conditions	Huang et al., 2015	Continuous light	4 days	seedling	Root		Continuous light	Col-0	wild type genotype	root elongation zone	26265761	Conserved Gene Expression Programs in Developing Roots from Diverse Plants	Illumina HiSeq 2000	3
15	WT under stress conditions	Huang et al., 2015	Continuous light	4 days	seedling	Root		Continuous light	Col-0	wild type genotype	root differentiation zone	26265761	Conserved Gene Expression Programs in Developing Roots from Diverse Plants	Illumina HiSeq 2000	3
4	WT under stress conditions	Zhu et al., 2022	Infected with Pseudomonas syringae	4 weeks	adult	Leaf	22℃	10/14h	Col-0	wild type genotype		https://doi.org/10.1101/2022.10.07.511353	Single-cell profiling of complex plant responses to Pseudomonas syringae infection	Illumina HiSeq 4000	3
16	WT under stress conditions	Wong et al., 2019	Continuous light	11 days	seedling	Whole seedling	23℃	Continuous light	Col-0	wild type genotype		30670655	Phosphoproteomics of Arabidopsis Highly ABA-Induced1 identifies AT-Hook-Like10 phosphorylation required for stress growth regulation.	Illumina HiSeq 2500	3
16	WT under stress conditions	Wong et al., 2019	Drought	11 days	seedling	Whole seedling	23℃	Continuous light	Col-0	wild type genotype		30670655	Phosphoproteomics of Arabidopsis Highly ABA-Induced1 identifies AT-Hook-Like10 phosphorylation required for stress growth regulation.	Illumina HiSeq 2500	3
17	WT under stress conditions	Procko et al., 2022	Constant white light, plus transcription inhibitors	17 days		Leaf protoplasts		Continuous light		wild type genotype with report genes (IQD22pro::GUS-mCit)	first true leaves	35666176	Leaf cell-specific and single-cell transcriptional profiling reveals a role for the palisade layer in UV light protection	Illumina HiSeq 2500	3
18	WT under stress conditions	GSE278544	Continuous light	10 days		Leaf	21℃	Continuous light	Col-0	wild type genotype	leaves 1 and 2			Illumina HiSeq 2500	3
19	Non-WT under normal conditions	Neumann et al., 2022	Normal		stage 5 of flower development	Inflorescence	22℃	16/8h	Ler	pAP1::AP1-GR ap1 cal pAP3:NTF(GFP)		35595749	A 3D gene expression atlas of the floral meristem based on spatial reconstruction of single nucleus RNA sequencing data	HiSeq X Ten	3
19	Non-WT under normal conditions	Neumann et al., 2022	Normal		stage 6 of flower development	Inflorescence	22℃	16/8h	Ler	pAP1::AP1-GR ap1 cal iAG:NTF(GFP)		35595749	A 3D gene expression atlas of the floral meristem based on spatial reconstruction of single nucleus RNA sequencing data	HiSeq X Ten	3
9	Non-WT under normal conditions	Ichino et al., 2022	Normal		flower development	Pollen		16/8h	Col-0	sln		36417865	Single-nucleus RNA-seq reveals that MBD5, MBD7, and SILENZIO maintain silencing in the vegetative cell of developing pollen	Illumina NovaSeq 6000	3
9	Non-WT under normal conditions	Ichino et al., 2022	Normal		flower development	Pollen		16/8h	Col-0	met1-3		36417865	Single-nucleus RNA-seq reveals that MBD5, MBD8, and SILENZIO maintain silencing in the vegetative cell of developing pollen	Illumina NovaSeq 6000	3
9	Non-WT under normal conditions	Ichino et al., 2022	Normal		flower development	Pollen		16/8h	Col-0	mbd5/6CRISPR1		36417865	Single-nucleus RNA-seq reveals that MBD5, MBD9, and SILENZIO maintain silencing in the vegetative cell of developing pollen	Illumina NovaSeq 6000	3
