## Supplementary material for "Usefulness of scRNA-seq data in predicting plant metabolic pathway genes": Table S3

### Sheet: Table S3
Table S3. Types of tissues, genetic backgrounds and conditions that cell types in scRNA-seq data belong to
Cell type	Tissue type	Genetic background-condition
Kim_2021__Leaf_guard_cell	leaf	WT-normal
Zhu_2022__infection__Leaf_guard_cell	leaf	WT-stress
Zhu_2022__Normal__Leaf_guard_cell	leaf	WT-normal
Tenorio_Berrio_2022__drought__Mesophyll	leaf	WT-stress
Tenorio_Berrio_2022__Mesophyll	leaf	WT-normal
Maeda_2023__Leaf_guard_cell	leaf	WT-normal
Zhang_2021__Leaf_guard_cell	leaf	WT-normal
Tenorio_Berrio_2022__drought__Leaf_guard_cell	leaf	WT-stress
Tenorio_Berrio_2022__Leaf_guard_cell	leaf	WT-normal
Zhang_2021__shoot__Guard_cell	shoot	WT-normal
Procko_2022__Leaf_guard_cell	leaf	WT-stress
Shulse_2019__Lateral_root_cap	root	WT-normal
Zhang_2019__Lateral_root_cap	root	WT-normal
Wendrich_2020__Phloem_pole_pericycle	root	WT-stress
Tenorio_Berrio_2022__drought__G2/M_phase	leaf	WT-stress
Tenorio_Berrio_2022__drought__Xylem	leaf	WT-stress
Tenorio_Berrio_2022__Xylem	leaf	WT-normal
Tenorio_Berrio_2022__S_phase	leaf	WT-normal
Tenorio_Berrio_2022__drought__S_phase	leaf	WT-stress
Tenorio_Berrio_2022__G2/M_phase	leaf	WT-normal
Tenorio_Berrio_2022__drought__Leaf_pavement_cell	leaf	WT-stress
Tenorio_Berrio_2022__Leaf_pavement_cell	leaf	WT-normal
Tenorio_Berrio_2022__drought__Hydathodes	leaf	WT-stress
Tenorio_Berrio_2022__Hydathodes	leaf	WT-normal
Jean_Baptiste_2019__Root_cap	root	WT-normal
Shahan_2022__Lateral_root_cap	root	WT-normal
Nolan_2023__Lateral_root_cap	root	WT-normal
Gala_2021__Lateral_root_cap	root	WT-stress
Denyer_2019__Lateral_root_cap	root	WT-normal
Wendrich_2020__Lateral_root_cap	root	WT-stress
Zhu_2022__infection__Xylem	leaf	WT-stress
Zhu_2022__Normal__Xylem	leaf	WT-normal
Zhu_2022__infection__Phloem_parenchyma	leaf	WT-stress
Zhu_2022__Normal__Phloem_parenchyma	leaf	WT-normal
Maeda_2023__Vascular_tissue	leaf	WT-normal
Maeda_2023__Companion_cell	leaf	WT-normal
Maeda_2023__Sieve_element	leaf	WT-normal
Maeda_2023__Leaf_pavement_cell	leaf	WT-normal
Maeda_2023__Mesophyll	leaf	WT-normal
Zhu_2022__infection__Companion_cell	leaf	WT-stress
Zhu_2022__Normal__Companion_cell	leaf	WT-normal
Zhu_2022__infection__Mesophyll	leaf	WT-stress
Zhu_2022__Normal__Mesophyll	leaf	WT-normal
Gala_2021__Non/hair	root	WT-stress
Kim_2021__Mesophyll	leaf	WT-normal
Zhang_2021__Mesophyll	leaf	WT-normal
Zhang_2021__S_phase	leaf	WT-normal
Gala_2021__Stem_cell_niche	root	WT-stress
Zhang_2019__Metaxylem	root	WT-normal
Nolan_2023__Metaxylem	root	WT-normal
Gala_2021__Metaxylem	root	WT-stress
Wendrich_2020__Metaxylem	root	WT-stress
Shahan_2022__Metaxylem	root	WT-normal
Tenorio_Berrio_2022__drought__Phloem	leaf	WT-stress
Tenorio_Berrio_2022__Phloem	leaf	WT-normal
Farmer_2021__Phloem	root	WT-normal
Zhang_2021__shoot__Shoot_apical_meristem	shoot	WT-normal
Zhang_2021__shoot__Vascular_tissue	shoot	WT-normal
Farmer_2021__Non/hair	root	WT-normal
Farmer_2021__Root_cortex	root	WT-normal
Farmer_2021__Stem_cell_niche	root	WT-normal
Kim_2021__Companion_cell	leaf	WT-normal
Kim_2021__Leaf_pavement_cell	leaf	WT-normal
Kim_2021__Hydathodes	leaf	WT-normal
Procko_2022__Hydathodes	leaf	WT-stress
Procko_2022__Bundle_sheath	leaf	WT-stress
Procko_2022__Mesophyll	leaf	WT-stress
Procko_2022__S_phase	leaf	WT-stress
Zhang_2021__Leaf_pavement_cell	leaf	WT-normal
Zhang_2021__Phloem_parenchyma	leaf	WT-normal
Zhang_2021__Xylem	leaf	WT-normal
Kim_2021__Phloem_parenchyma	leaf	WT-normal
Kim_2021__Bundle_sheath	leaf	WT-normal
Procko_2022__Phloem_parenchyma	leaf	WT-stress
Procko_2022__Xylem	leaf	WT-stress
Long_2021__Root_cortex	root	WT-normal
Zhai_2021__Explant_vasculature_and_callus_founder_cell	callus	WT-stress
Zhai_2021__Unknow	callus	WT-stress
Zhang_2021__shoot__Unknow	shoot	WT-normal
Ichino_2022__met__Sperm_nuclei	flower	non-WT-normal
Ichino_2022__sln__Sperm_nuclei	flower	non-WT-normal
Ichino_2022__mbd56__Sperm_nuclei	flower	non-WT-normal
Ichino_2022__Sperm_nuclei	flower	WT-normal
Farmer_2021__Pericycle	root	WT-normal
Farmer_2021__Root_endodermis	root	WT-normal
Ichino_2022__met__Transitory	flower	non-WT-normal
Long_2021__Root_cap	root	WT-normal
Long_2021__Root_hair	root	WT-normal
Farmer_2021__Lateral_root_cap	root	WT-normal
Long_2021__Non/hair	root	WT-normal
Long_2021__Pericycle	root	WT-normal
Farmer_2021__Root_procambium	root	WT-normal
Long_2021__Root_endodermis	root	WT-normal
Long_2021__Root_procambium	root	WT-normal
Zhang_2021__shoot__Companion_cell	shoot	WT-normal
Neumann_2022__Phloem	flower	non-WT-normal
Farmer_2021__G1/G0_phase	root	WT-normal
Farmer_2021__Companion_cell	root	WT-normal
Farmer_2021__Root_hair	root	WT-normal
Long_2021__G2/M_phase	root	WT-normal
Farmer_2021__Xylem	root	WT-normal
Farmer_2021__Columella_root_cap	root	WT-normal
Farmer_2021__G2/M_phase	root	WT-normal
Farmer_2021__S_phase	root	WT-normal
Neumann_2022__Shoot_system_epidermis	flower	non-WT-normal
Ichino_2022__sln__Contaminating_nuclei	flower	non-WT-normal
Ichino_2022__mbd56__Contaminating_nuclei	flower	non-WT-normal
Ichino_2022__Contaminating_nuclei	flower	WT-normal
Ichino_2022__sln__Vegetative_nuclei	flower	non-WT-normal
Ichino_2022__mbd56__Vegetative_nuclei	flower	non-WT-normal
Ichino_2022__Vegetative_nuclei	flower	WT-normal
Ichino_2022__met__Vegetative_nuclei	flower	non-WT-normal
Ichino_2022__sln__Transitory	flower	non-WT-normal
Ichino_2022__mbd56__Transitory	flower	non-WT-normal
Ichino_2022__Transitory	flower	WT-normal
Ichino_2022__met__Microspore_nuclei	flower	non-WT-normal
Ichino_2022__sln__Microspore_nuclei	flower	non-WT-normal
Ichino_2022__mbd56__Microspore_nuclei	flower	non-WT-normal
Ichino_2022__Microspore_nuclei	flower	WT-normal
Ichino_2022__met__Generative_nuclei	flower	non-WT-normal
Ichino_2022__sln__Generative_nuclei	flower	non-WT-normal
Ichino_2022__mbd56__Generative_nuclei	flower	non-WT-normal
Ichino_2022__Generative_nuclei	flower	WT-normal
Ichino_2022__met__Contaminating_nuclei	flower	non-WT-normal
Neumann_2022__Xylem	flower	non-WT-normal
Neumann_2022__Cortex	flower	non-WT-normal
Neumann_2022__Mesophyll	flower	non-WT-normal
Neumann_2022__Vascular_cambium	flower	non-WT-normal
Neumann_2022__Unknow	flower	non-WT-normal
Neumann_2022__S_phase	flower	non-WT-normal
Neumann_2022__Flower_meristem	flower	non-WT-normal
Neumann_2022__G2/M_phase	flower	non-WT-normal
Zhang_2021__Companion_cell	leaf	WT-normal
Procko_2022__Companion_cell	leaf	WT-stress
Procko_2022__Leaf_pavement_cell	leaf	WT-stress
Procko_2022__G2/M_phase	leaf	WT-stress
Procko_2022__Sieve_element	leaf	WT-stress
Zhang_2021__shoot__Shoot_system_epidermis	shoot	WT-normal
Zhang_2021__shoot__Mesophyll	shoot	WT-normal
Zhang_2021__shoot__G2/M_phase	shoot	WT-normal
Zhang_2021__shoot__S_phase	shoot	WT-normal
Jean_Baptiste_2019__Root_cortex	root	WT-normal
Gala_2021__Root_cortex	root	WT-stress
Zhang_2019__Unknow	root	WT-normal
Wendrich_2020__Companion_cell	root	WT-stress
Gala_2021__Companion_cell	root	WT-stress
Zhang_2019__Root_cortex	root	WT-normal
Zhang_2019__Root_epidermis	root	WT-normal
Zhang_2019__Sieve_element	root	WT-normal
Zhang_2019__Root_endodermis	root	WT-normal
Zhang_2019__Root_stele	root	WT-normal
Xu_2021__Bundle_sheath	leaf	WT-normal
Xu_2021__Vascular_tissue	leaf	WT-normal
Xu_2021__Leaf_pavement_cell	leaf	WT-normal
Xu_2021__Mesophyll	leaf	WT-normal
Jean_Baptiste_2019__Protoxylem	root	WT-normal
Gala_2021__Phloem_pole_pericycle	root	WT-stress
Gala_2021__Root_stele	root	WT-stress
Jean_Baptiste_2019__Companion_cell	root	WT-normal
Jean_Baptiste_2019__S_phase	root	WT-normal
Jean_Baptiste_2019__Sieve_element	root	WT-normal
Zhang_2019__G2/M_phase	root	WT-normal
Zhang_2019__S_phase	root	WT-normal
Denyer_2019__Sieve_element	root	WT-normal
Gala_2021__Sieve_element	root	WT-stress
Zhai_2021__Outer_cell_layer	callus	WT-stress
Zhai_2021__Inner_cell_layer	callus	WT-stress
Zhai_2021__Meristematic_cell	callus	WT-stress
Zhai_2021__Middle_cell_layer	callus	WT-stress
Wendrich_2020__Sieve_element	root	WT-stress
Jean_Baptiste_2019__G2/M_phase	root	WT-normal
Shulse_2019__S_phase	root	WT-normal
Gala_2021__Lateral_root_primordia	root	WT-stress
Denyer_2019__Unknow	root	WT-normal
Denyer_2019__G1/G0_phase	root	WT-normal
Denyer_2019__G2/M_phase	root	WT-normal
Denyer_2019__S_phase	root	WT-normal
Wendrich_2020__S_phase	root	WT-stress
Wendrich_2020__G2/M_phase	root	WT-stress
Wendrich_2020__Meristematic_cell	root	WT-stress
Shahan_2022__G1/G0_phase	root	WT-normal
Shahan_2022__Phloem	root	WT-normal
Shahan_2022__G2/M_phase	root	WT-normal
Shahan_2022__S_phase	root	WT-normal
Denyer_2019__Root_cortex	root	WT-normal
Denyer_2019__Root_endodermis	root	WT-normal
Jean_Baptiste_2019__Non/hair	root	WT-normal
Shulse_2019__Non/hair	root	WT-normal
Jean_Baptiste_2019__Root_hair	root	WT-normal
Shulse_2019__Root_hair	root	WT-normal
Shulse_2019__Phloem	root	WT-normal
Shulse_2019__G1/G0_phase	root	WT-normal
Shulse_2019__Unknow	root	WT-normal
Gala_2021__Root_hair	root	WT-stress
Zhang_2019__Root_hair	root	WT-normal
Wendrich_2020__Root_hair	root	WT-stress
Wendrich_2020__Non/hair	root	WT-stress
Denyer_2019__Non/hair	root	WT-normal
Denyer_2019__Root_epidermis	root	WT-normal
Denyer_2019__Root_hair	root	WT-normal
Gala_2021__Root_epidermis	root	WT-stress
Shahan_2022__Non/hair	root	WT-normal
Nolan_2023__Non/hair	root	WT-normal
Shahan_2022__Root_hair	root	WT-normal
Nolan_2023__Root_hair	root	WT-normal
Shahan_2022__Root_cap	root	WT-normal
Nolan_2023__Columella_root_cap	root	WT-normal
Denyer_2019__Root_cap	root	WT-normal
Zhang_2019__Columella_root_cap	root	WT-normal
Denyer_2019__Columella_root_cap	root	WT-normal
Wendrich_2020__Columella_root_cap	root	WT-stress
Shulse_2019__Columella_root_cap	root	WT-normal
Shahan_2022__Columella_root_cap	root	WT-normal
Shulse_2019__Root_cap	root	WT-normal
Gala_2021__Root_cap	root	WT-stress
Gala_2021__Columella_root_cap	root	WT-stress
Gala_2021__S_phase	root	WT-stress
Nolan_2023__Companion_cell	root	WT-normal
Nolan_2023__Root_endodermis	root	WT-normal
Nolan_2023__Unknow	root	WT-normal
Nolan_2023__G1/G0_phase	root	WT-normal
Nolan_2023__G2/M_phase	root	WT-normal
Nolan_2023__Sieve_element	root	WT-normal
Wendrich_2020__Root_cortex	root	WT-stress
Shahan_2022__Root_cortex	root	WT-normal
Nolan_2023__Root_cortex	root	WT-normal
Wendrich_2020__Phloem_parenchyma	root	WT-stress
Jean_Baptiste_2019__Root_endodermis	root	WT-normal
Shulse_2019__Root_endodermis	root	WT-normal
Shulse_2019__Root_stele	root	WT-normal
Wendrich_2020__Root_endodermis	root	WT-stress
Shahan_2022__Root_endodermis	root	WT-normal
Shahan_2022__Phloem_pole_pericycle	root	WT-normal
Nolan_2023__Phloem	root	WT-normal
Shulse_2019__Root_cortex	root	WT-normal
Gala_2021__Root_endodermis	root	WT-stress
Jean_Baptiste_2019__Root_procambium	root	WT-normal
Jean_Baptiste_2019__Phloem_pole_pericycle	root	WT-normal
Jean_Baptiste_2019__Xylem_pole_pericycle	root	WT-normal
Gala_2021__Root_procambium	root	WT-stress
Shahan_2022__Root_procambium	root	WT-normal
Shahan_2022__Xylem_pole_pericycle	root	WT-normal
Jean_Baptiste_2019__Metaxylem	root	WT-normal
Shulse_2019__Xylem	root	WT-normal
Denyer_2019__Xylem	root	WT-normal
Shahan_2022__Protoxylem	root	WT-normal
Nolan_2023__Protoxylem	root	WT-normal
Gala_2021__Protoxylem	root	WT-stress
Denyer_2019__Root_stele	root	WT-normal
Wendrich_2020__Protoxylem	root	WT-stress
Gala_2021__Xylem_pole_pericycle	root	WT-stress
Nolan_2023__Root_procambium	root	WT-normal
Wendrich_2020__Root_procambium	root	WT-stress
Wendrich_2020__Root_stele	root	WT-stress
Wendrich_2020__Xylem_pole_pericycle	root	WT-stress
Xu_2021__Leaf_guard_cell	leaf	WT-normal
Zhang_2019__Phloem/Pericycle	root	WT-normal
Zhang_2019__Companion_cell	root	WT-normal
Zhang_2019__Protoxylem	root	WT-normal
