## Supplementary material for "Usefulness of scRNA-seq data in predicting plant metabolic pathway genes": Table S4

### Sheet: Table S4
Table S4. Types of tissues, genetic backgrounds and conditions that samples in bulk RNA-seq data belong to
Sample	Tissue type	Genetic background-condition
Wong_2019__Leaf_Control	leaf	WT-normal
Huang_2021__Leaf	leaf	WT-normal
GSE278544_Leaf	leaf	WT-normal
Huang_2015__root_meristematic_zone	root	WT-stress
Klepikova_2015__14D_Apical_Shoot_Meristem	shoot	WT-normal
Denyer_2019__Root_Protoplasted	root	WT-normal
Kim_2021__Leaf_Protoplast	leaf	WT-normal
Procko_2022__Palisade_cells	leaf	WT-stress
Klepikova_2015__7D_apical_shoot_meristem	shoot	WT-normal
Eswaran_2024__Root	root	WT-normal
Huang_2015__root_elongation_zone	root	WT-stress
Mergner_2020__Callus	callus	WT-stress
GSE199741_Root_tip	root	WT-normal
Huang_2015__root_differentiation_zone	root	WT-stress
Denyer_2019__Root_Unprotoplasted	root	WT-normal
Ichino_2022__mbd56_CRISPER1	flower	non-WT-normal
Ichino_2022__WT_mbd56	flower	WT-normal
Ichino_2022__sln	flower	non-WT-normal
Ichino_2022__WT_sln	flower	WT-normal
Ichino_2022__met	flower	non-WT-normal
Ichino_2022__WT_met	flower	WT-normal
Neumann_2022__AG	flower	non-WT-normal
Neumann_2022__AP3	flower	non-WT-normal
Wong_2019__Leaf_Drought	leaf	WT-stress
Kim_2021__Leaf	leaf	WT-normal
Zhu_2022__Leaf_Infected	leaf	WT-stress
Carrasco-Lopez_2017__Leaf	leaf	WT-normal
GSE275912__Rosette_Leaf	leaf	WT-normal
Zhu_2022__Leaf_Mock	leaf	WT-normal
GSE199741__Root_tip_resequencing	root	WT-normal
Shulse_2019__Root	root	WT-normal
Gaillochet_2020__Root	root	WT-normal
Blein_2020__Root_tip	root	WT-normal
Mergner_2020__Root_tip	root	WT-stress
