## Supplementary material for "Usefulness of scRNA-seq data in predicting plant metabolic pathway genes": Table S6

### Sheet: Table S6
Table S6. 15 gene co-expression modules determined by WGCNA using scRNA-seq data
Module	Gene ID
M1sc	AT4G11280
M1sc	AT3G50740
M1sc	AT2G29090
M1sc	AT1G73680
M1sc	AT5G66450
M1sc	AT3G07800
M1sc	AT1G52400
M1sc	AT3G29670
M1sc	AT2G01290
M1sc	AT2G35390
M1sc	AT5G50950
M1sc	AT5G05690
M1sc	AT1G01420
M1sc	AT1G70580
M1sc	AT4G25700
M1sc	AT5G65010
M1sc	AT4G22570
M1sc	AT3G44880
M1sc	AT3G23490
M1sc	AT3G21780
M1sc	AT4G32770
M1sc	AT2G20860
M1sc	AT3G11170
M1sc	AT3G54660
M1sc	AT3G04870
M1sc	AT4G25100
M1sc	ATCG00490
M1sc	AT1G20620
M1sc	AT4G10120
M1sc	AT4G01690
M1sc	AT1G64970
M1sc	AT4G39800
M1sc	AT2G24270
M1sc	AT4G26850
M1sc	AT1G44446
M1sc	AT5G35790
M1sc	AT2G20690
M1sc	AT1G10830
M1sc	AT2G30390
M1sc	AT2G43750
M1sc	AT4G36810
M1sc	AT1G09795
M1sc	AT5G23310
M1sc	AT5G63570
M1sc	AT5G08280
M1sc	AT1G03475
M1sc	AT1G32900
M1sc	AT5G25130
M1sc	AT3G16520
M1sc	AT1G48030
M1sc	AT1G37130
M1sc	AT4G35090
M1sc	AT4G34350
M1sc	AT5G67030
M1sc	AT3G10230
M1sc	AT4G33670
M1sc	AT5G28840
M1sc	AT2G21170
M1sc	AT5G62790
M1sc	AT1G43670
M1sc	AT5G05580
M1sc	AT1G31190
M1sc	AT3G51820
M1sc	AT2G23600
M1sc	AT3G11945
M1sc	AT4G37000
M1sc	AT5G53580
M1sc	AT4G33510
M1sc	AT4G15560
M1sc	AT5G04490
M1sc	AT1G08980
M1sc	AT5G58310
M1sc	AT1G58290
M1sc	AT1G08380
M1sc	AT1G74470
M1sc	AT3G56940
M1sc	AT5G36700
M1sc	AT4G14210
M1sc	AT3G15850
M1sc	AT5G17230
M1sc	AT3G63410
M1sc	AT5G63310
M1sc	AT4G30950
M1sc	AT5G16710
M1sc	AT4G25080
M1sc	AT3G26650
M1sc	AT3G55800
M1sc	AT4G27030
M1sc	AT3G60750
M1sc	AT4G17090
M1sc	AT1G23740
M1sc	AT5G19220
M1sc	AT1G63970
M1sc	AT2G28800
M1sc	AT5G60600
M1sc	AT5G35630
M1sc	AT5G04140
M1sc	AT1G32060
M1sc	AT1G23310
M1sc	AT2G13360
M1sc	AT4G37930
M1sc	AT5G09660
M1sc	AT1G68010
M2sc	AT1G62540
M2sc	AT1G01600
M2sc	AT3G10570
M2sc	AT5G04660
M2sc	AT4G36220
M2sc	AT1G03940
M2sc	AT1G67560
M2sc	AT1G03495
M2sc	AT5G54060
M2sc	AT5G42800
M2sc	AT4G14090
M2sc	AT3G29590
M2sc	AT4G22880
M2sc	AT1G67730
M2sc	AT3G55360
M2sc	AT3G15820
M2sc	AT4G34650
M2sc	AT2G22810
M2sc	AT5G49740
M2sc	AT2G22990
M2sc	AT1G68530
M2sc	AT4G00360
M2sc	AT4G39330
M2sc	AT1G01120
M2sc	AT1G19670
M2sc	AT1G64400
M2sc	AT4G30340
M2sc	AT2G41540
M2sc	AT1G35290
M2sc	AT5G17030
M2sc	AT1G49430
M2sc	AT1G30530
M2sc	AT2G47240
M2sc	AT1G72970
M2sc	AT1G57750
M2sc	AT5G37300
M2sc	AT1G54040
M2sc	AT1G02205
M2sc	AT4G26420
M2sc	AT1G10060
M2sc	AT1G25450
M2sc	AT5G43760
M2sc	AT4G00400
M2sc	AT5G10480
M2sc	AT2G45970
M2sc	AT1G01610
M2sc	AT4G14440
M3sc	AT2G26670
M3sc	AT3G10740
M3sc	AT5G45340
M3sc	AT4G30440
M3sc	AT3G16150
M3sc	AT3G48000
M3sc	AT2G39770
M3sc	AT4G37770
M3sc	AT5G64300
M3sc	AT1G30620
M3sc	AT5G04040
M3sc	AT4G33150
M3sc	AT4G34890
M3sc	AT1G35580
M3sc	AT5G65110
M3sc	AT2G30550
M3sc	AT2G19570
M3sc	AT5G33290
M3sc	AT1G70560
M3sc	AT4G23920
M3sc	AT1G67070
M3sc	AT1G01580
M3sc	AT1G47600
M3sc	AT1G51470
M3sc	AT5G01220
M3sc	AT2G14920
M3sc	AT3G45130
M3sc	AT5G38710
M3sc	AT5G07440
M3sc	AT1G62180
M3sc	AT5G05730
M3sc	AT4G04610
M3sc	AT4G21990
M3sc	AT1G05680
M3sc	AT3G47340
M3sc	AT1G55920
M3sc	AT3G13110
M3sc	AT1G22400
M3sc	AT5G39050
M3sc	AT1G05560
M3sc	AT5G48180
M3sc	AT3G44320
M3sc	AT5G38530
M3sc	AT1G06800
M3sc	AT2G19800
M3sc	AT2G15490
M3sc	AT3G30775
M3sc	AT1G10700
M3sc	AT4G15370
M3sc	AT4G11820
M3sc	AT4G15280
M3sc	AT1G05530
M3sc	AT3G14550
M3sc	AT5G36880
M3sc	AT3G29430
M3sc	AT3G16410
M3sc	AT3G13790
M3sc	AT5G66690
M3sc	AT4G13510
M3sc	AT2G26710
M3sc	AT2G42790
M3sc	AT3G58750
M3sc	AT3G06860
M3sc	AT1G06290
M4sc	AT1G01480
M4sc	AT4G16820
M4sc	AT5G54810
M4sc	AT2G44490
M4sc	AT5G44070
M4sc	AT2G27690
M4sc	AT1G78380
M4sc	AT2G47730
M4sc	AT4G11600
M4sc	AT1G75270
M4sc	AT2G15480
M4sc	AT3G22370
M4sc	AT4G39640
M4sc	AT4G34230
M4sc	AT3G62720
M4sc	AT4G34135
M4sc	AT4G34131
M4sc	AT5G58670
M4sc	AT2G46370
M4sc	AT5G11670
M4sc	AT1G02400
M4sc	AT1G17290
M4sc	AT1G09940
M4sc	AT2G01180
M4sc	AT2G37940
M4sc	AT1G51760
M4sc	AT2G44810
M4sc	AT3G14050
M4sc	AT1G17420
M4sc	AT1G72520
M4sc	AT1G44350
M4sc	AT2G29450
M4sc	AT4G31780
M4sc	AT4G30530
M4sc	AT3G48520
M4sc	AT5G42650
M4sc	AT2G06050
M4sc	AT3G25770
M4sc	AT1G20510
M5sc	AT2G44990
M5sc	AT5G05260
M5sc	AT4G24650
M5sc	AT4G31970
M5sc	AT1G80330
M5sc	AT2G31690
M5sc	AT4G37390
M5sc	AT4G26200
M5sc	AT2G23170
M5sc	AT1G05800
M5sc	AT2G23580
M5sc	AT2G43840
M5sc	AT3G25900
M5sc	AT1G55180
M5sc	AT1G12780
M5sc	AT4G36890
M5sc	AT3G43190
M5sc	AT1G58370
M5sc	AT4G18780
M5sc	AT5G44030
M5sc	AT5G17420
M5sc	AT2G37090
M5sc	AT5G59290
M5sc	AT1G56600
M5sc	AT1G66200
M5sc	AT4G19690
M5sc	AT1G30040
M5sc	AT5G25980
M5sc	AT5G26000
M5sc	AT1G12010
M5sc	AT4G02280
M5sc	AT5G43860
M5sc	AT1G06490
M5sc	AT1G73370
M5sc	AT4G35460
M5sc	AT5G37180
M5sc	AT3G19160
M5sc	AT1G50960
M5sc	AT2G45550
M6sc	AT1G68280
M6sc	AT4G39980
M6sc	AT5G19530
M6sc	AT4G08900
M6sc	AT3G61440
M6sc	AT5G51970
M6sc	AT1G50480
M6sc	AT5G17990
M6sc	AT3G11750
M6sc	AT5G50160
M6sc	AT3G04520
M6sc	AT1G51440
M6sc	AT3G54640
M6sc	AT5G43940
M6sc	AT2G23610
M6sc	AT1G19570
M6sc	AT3G57050
M6sc	AT5G04590
M6sc	AT3G01120
M6sc	AT2G25450
M6sc	AT1G31230
M6sc	AT2G17265
M6sc	AT4G39950
M6sc	AT3G02020
M6sc	AT1G16400
M6sc	AT5G23020
M6sc	AT2G22330
M6sc	AT4G14680
M6sc	AT1G74100
M6sc	AT4G31500
M6sc	AT1G24100
M6sc	AT4G39940
M6sc	AT2G20610
M6sc	AT2G14750
M6sc	AT3G22890
M6sc	AT2G30860
M6sc	AT4G13430
M6sc	AT3G49680
M6sc	AT4G13770
M6sc	AT1G74090
M6sc	AT1G18590
M6sc	AT5G14200
M6sc	AT2G43100
M6sc	AT1G65860
M6sc	AT1G16410
M6sc	AT1G62560
M6sc	AT5G23010
M6sc	AT3G19710
M6sc	AT4G37150
M6sc	AT1G80340
M6sc	AT1G67110
M6sc	AT4G27830
M6sc	AT3G25530
M6sc	AT2G05830
M6sc	AT4G17050
M6sc	AT1G69370
M6sc	AT1G48320
M6sc	AT1G80050
M6sc	AT5G27380
M6sc	AT5G47720
M6sc	AT1G67080
M6sc	AT4G15340
M6sc	AT2G31955
M6sc	AT1G07240
M6sc	AT2G01350
M6sc	AT1G27980
M7sc	AT4G02520
M7sc	AT1G08250
M7sc	AT5G64570
M7sc	AT5G59590
M7sc	AT2G17640
M7sc	AT5G06090
M7sc	AT3G25110
M7sc	AT3G45070
M7sc	AT4G34510
M7sc	AT1G78950
M7sc	AT5G41040
M7sc	AT3G03530
M7sc	AT3G32040
M7sc	AT3G25820
M7sc	AT1G35250
M7sc	AT1G04220
M7sc	AT5G58860
M7sc	AT3G11430
M7sc	AT5G23190
M7sc	AT3G49700
M7sc	AT4G34520
M7sc	AT2G43430
M7sc	AT1G11790
M7sc	AT5G57220
M7sc	AT1G14520
M7sc	AT5G42810
M7sc	AT1G79870
M7sc	AT5G65800
M7sc	AT4G33790
M7sc	AT2G26260
M7sc	AT2G31350
M7sc	AT3G21070
M7sc	AT4G39540
M7sc	AT1G03980
M7sc	AT5G23980
M7sc	AT5G23990
M7sc	AT1G55020
M7sc	AT4G19680
M7sc	AT2G23620
M7sc	AT2G41490
M7sc	AT4G18010
M7sc	AT1G25220
M7sc	AT5G26030
M7sc	AT1G80380
M7sc	AT5G66220
M7sc	AT2G13810
M7sc	AT2G23260
M7sc	AT4G30120
M7sc	AT5G05870
M7sc	AT4G10960
M7sc	AT5G07370
M7sc	AT1G02880
M7sc	AT4G21200
M7sc	AT1G65840
M7sc	AT5G51460
M7sc	AT2G29730
M7sc	AT1G78390
M7sc	AT1G09350
M7sc	AT4G36380
M7sc	AT5G27450
M7sc	AT4G04955
M7sc	AT1G78510
M7sc	AT1G17050
M7sc	AT2G43760
M7sc	AT1G58080
M7sc	AT1G54130
M7sc	AT3G01910
M7sc	AT4G29220
M7sc	AT5G18860
M7sc	AT5G56660
M7sc	AT4G37070
M7sc	AT2G26480
M7sc	AT1G23020
M7sc	AT5G42870
M7sc	AT1G15110
M7sc	AT5G20990
M7sc	AT1G78680
M7sc	AT1G67550
M7sc	AT1G60440
M7sc	AT1G49530
M7sc	AT4G36400
M7sc	AT1G68760
M7sc	AT2G21940
M7sc	AT4G21470
M7sc	AT2G22570
M7sc	AT2G15230
M7sc	AT5G04950
M7sc	AT1G21120
M7sc	AT4G23850
M7sc	AT4G11850
M7sc	AT5G63910
M7sc	AT4G29210
M7sc	AT5G12200
M7sc	AT3G12500
M7sc	AT1G77760
M7sc	AT1G76490
M7sc	AT1G76790
M7sc	AT4G37410
M7sc	AT5G05860
M7sc	AT3G16400
M7sc	AT3G24503
M7sc	AT3G01420
M7sc	AT1G58440
M7sc	AT1G18870
M7sc	AT2G34490
M7sc	AT5G66170
M7sc	AT1G21100
M7sc	AT1G28130
M7sc	AT5G42600
M7sc	AT5G47990
M7sc	AT5G48000
M7sc	AT5G48010
M7sc	AT4G26220
M7sc	AT2G38110
M8sc	AT1G69190
M8sc	AT3G03540
M8sc	AT1G61720
M8sc	AT1G78970
M8sc	AT4G16740
M8sc	AT2G24210
M8sc	AT2G23800
M8sc	AT4G34850
M8sc	AT3G25810
M8sc	AT1G74540
M8sc	AT1G61680
M8sc	AT1G74550
M8sc	AT1G67990
M8sc	AT2G19070
M8sc	AT1G01280
M8sc	AT5G23960
M8sc	AT1G62940
M8sc	AT4G15440
M8sc	AT1G69500
M8sc	AT1G01590
M8sc	AT1G80460
M8sc	AT4G18350
M8sc	AT3G25585
M8sc	AT4G37760
M8sc	AT3G20040
M8sc	AT1G56560
M8sc	AT4G32810
M8sc	AT1G31070
M8sc	AT5G03650
M8sc	AT1G32380
M8sc	AT4G39650
M8sc	AT3G27060
M8sc	AT3G07020
M8sc	AT1G12640
M8sc	AT5G13700
M8sc	AT4G26260
M8sc	AT5G22300
M8sc	AT3G13450
M8sc	AT5G48950
M8sc	AT4G24040
M8sc	AT2G34770
M8sc	AT2G07727
M8sc	AT1G43710
M8sc	AT3G02570
M8sc	AT5G16760
M8sc	AT5G34930
M8sc	AT2G34630
M8sc	AT5G62530
M8sc	AT5G46180
M8sc	AT4G02780
M8sc	AT1G68540
M8sc	AT4G20070
M8sc	AT1G53500
M8sc	AT3G61580
M8sc	AT2G04350
M8sc	AT5G63770
M8sc	AT4G29010
M8sc	AT3G11670
M8sc	AT1G78500
M8sc	AT2G41880
M8sc	AT3G09560
M8sc	AT5G13640
M8sc	AT3G24090
M8sc	AT2G19450
M8sc	AT1G03090
M8sc	AT3G06580
M8sc	AT2G36190
M8sc	AT5G16570
M8sc	AT2G19860
M8sc	AT4G13260
M8sc	AT5G09640
M8sc	AT2G34555
M8sc	AT2G33070
M8sc	AT3G05970
M8sc	AT5G27600
M8sc	AT1G63180
M8sc	AT2G42010
M8sc	AT5G14760
M8sc	AT3G02870
M8sc	AT3G55630
M8sc	AT5G57890
M8sc	AT5G57850
M8sc	AT1G78590
M8sc	AT2G24190
M8sc	AT4G28680
M8sc	AT1G69720
M8sc	AT5G40610
M8sc	AT5G51810
M8sc	AT2G36390
M8sc	AT1G79900
M8sc	AT2G21730
M8sc	AT2G21890
M8sc	AT1G51260
M8sc	AT4G04930
M8sc	AT5G20410
M8sc	AT3G24220
M8sc	AT4G29460
M8sc	AT4G08170
M8sc	AT1G20630
M8sc	AT5G20980
M8sc	AT3G21180
M8sc	AT2G35690
M8sc	AT2G43900
M8sc	AT2G31830
M8sc	AT1G54870
M8sc	AT5G25880
M8sc	AT4G11030
M8sc	AT4G16130
M8sc	AT4G13700
M8sc	AT3G21800
M8sc	AT2G11810
M8sc	AT1G79440
M8sc	AT2G38050
M8sc	AT4G15130
M8sc	AT2G32260
M8sc	AT3G48780
M8sc	AT3G01640
M8sc	AT4G23660
M8sc	AT4G32180
M8sc	AT1G61850
M8sc	AT1G05630
M8sc	AT1G10070
M8sc	AT1G04580
M8sc	AT4G37840
M8sc	AT4G35650
M8sc	AT2G32440
M8sc	AT2G21590
M8sc	AT4G39210
M9sc	AT1G74710
M9sc	AT1G63440
M9sc	AT1G50460
M9sc	AT4G37430
M9sc	AT3G06850
M9sc	AT3G45300
M9sc	AT4G34740
M9sc	AT1G62430
M9sc	AT5G24300
M9sc	AT3G08510
M9sc	AT1G58300
M9sc	AT1G16300
M9sc	AT4G17190
M9sc	AT5G15770
M9sc	AT1G61120
M9sc	AT3G55030
M9sc	AT5G09600
M9sc	AT4G00550
M9sc	AT2G18250
M9sc	AT1G07250
M9sc	AT1G50170
M9sc	AT3G57650
M9sc	AT2G27490
M9sc	AT3G06810
M9sc	AT1G47990
M9sc	AT5G55120
M9sc	AT1G61810
M9sc	AT3G19270
M9sc	AT3G10870
M9sc	AT4G25420
M9sc	AT5G61580
M9sc	AT1G15710
M9sc	AT4G29530
M9sc	AT1G78960
M9sc	AT4G02610
M9sc	AT2G41530
M9sc	AT3G22425
M9sc	AT2G35020
M9sc	AT5G65780
M9sc	AT2G41510
M9sc	AT2G43980
M9sc	AT5G49970
M9sc	AT4G37270
M9sc	AT1G68560
M9sc	AT1G68460
M9sc	AT1G07810
M9sc	AT2G13560
M9sc	AT5G37830
M9sc	AT1G15080
M9sc	AT3G23580
M9sc	AT2G22240
M9sc	AT2G45150
M9sc	AT5G13050
M9sc	AT3G61530
M9sc	AT2G19900
M9sc	AT4G33030
M9sc	AT1G79500
M9sc	AT1G43620
M9sc	AT2G26540
M9sc	AT4G30580
M9sc	AT2G02500
M9sc	AT5G48840
M9sc	AT2G28880
M9sc	AT5G05980
M9sc	AT1G06820
M9sc	AT5G10330
M9sc	AT1G77590
M9sc	AT5G22510
M9sc	AT1G34120
M9sc	AT1G78955
M9sc	AT1G79750
M9sc	AT5G41480
M9sc	AT5G06580
M9sc	AT2G22830
M9sc	AT4G21540
M9sc	AT3G10550
M9sc	AT1G16540
M9sc	AT5G51290
M9sc	AT3G16785
M9sc	AT4G04870
M9sc	AT1G01290
M9sc	AT5G55810
M9sc	AT2G44750
M9sc	AT1G23360
M9sc	AT5G37850
M9sc	AT1G10130
M9sc	AT4G36480
M9sc	AT2G04540
M9sc	AT3G07630
M9sc	AT4G11640
M9sc	AT1G74960
M9sc	AT4G09510
M9sc	AT5G51690
M9sc	AT4G20960
M9sc	AT2G38280
M9sc	AT5G10240
M9sc	AT1G31220
M9sc	AT1G31860
M9sc	AT1G07780
M9sc	AT2G36230
M9sc	AT1G72040
M9sc	AT1G31180
M9sc	AT2G21790
M9sc	AT4G19710
M9sc	AT5G40870
M9sc	AT3G63250
M9sc	AT3G10050
M9sc	AT3G21110
M9sc	AT5G57590
M9sc	AT4G32840
M9sc	AT2G29690
M9sc	AT3G55010
M9sc	AT3G20330
M9sc	AT4G26900
M9sc	AT1G02050
M9sc	AT4G16700
M9sc	AT3G60880
M9sc	AT4G35420
M9sc	AT1G21640
M9sc	AT3G63520
M9sc	AT3G50920
M9sc	AT3G60620
M9sc	AT1G27680
M9sc	AT1G74040
M9sc	AT4G39120
M9sc	AT5G49190
M9sc	AT2G27760
M9sc	AT3G47930
M9sc	AT1G01220
M9sc	AT1G01710
M9sc	AT5G65940
M9sc	AT3G10700
M9sc	AT1G22940
M9sc	AT4G18240
M9sc	AT4G26270
M9sc	AT1G62960
M9sc	AT1G07110
M9sc	AT3G01180
M9sc	AT4G25970
M9sc	AT1G30520
M9sc	AT1G79460
M9sc	AT4G27070
M9sc	AT4G03050
M9sc	AT4G09020
M9sc	AT5G64860
M9sc	AT1G04620
M9sc	AT2G40690
M9sc	AT1G68890
M9sc	AT1G05160
M9sc	AT1G11720
M9sc	AT5G18100
M9sc	AT1G29410
M9sc	AT1G12350
M9sc	AT2G39930
M9sc	AT3G10160
M10sc	AT1G65880
M10sc	AT2G06925
M10sc	AT3G18000
M10sc	AT1G08630
M10sc	AT5G56300
M10sc	AT5G44630
M10sc	AT3G25180
M10sc	AT2G46110
M10sc	AT1G32200
M10sc	AT5G51820
M10sc	AT5G51100
M10sc	AT1G08490
M10sc	AT2G18950
M10sc	AT5G21930
M10sc	AT3G09150
M10sc	AT4G33520
M10sc	AT5G04900
M10sc	AT1G60600
M10sc	AT5G57030
M10sc	AT1G08520
M10sc	AT2G29630
M10sc	AT1G08550
M10sc	AT2G41680
M10sc	AT1G31800
M10sc	AT3G17470
M10sc	AT3G53130
M10sc	AT2G40840
M10sc	AT3G06510
M10sc	AT3G46970
M10sc	AT3G52180
M10sc	AT1G10760
M10sc	AT5G26570
M11sc	AT1G49820
M11sc	AT2G42910
M11sc	AT1G23820
M11sc	AT1G62570
M11sc	AT5G53120
M11sc	AT1G15550
M11sc	AT1G68020
M11sc	AT2G27150
M11sc	AT3G23630
M11sc	AT4G22340
M11sc	AT3G61220
M11sc	AT4G35640
M11sc	AT5G19040
M11sc	AT5G20830
M11sc	AT1G12140
M11sc	AT1G61820
M11sc	AT1G78580
M11sc	AT5G53850
M11sc	AT5G57190
M11sc	AT5G54510
M11sc	AT2G27450
M11sc	AT1G56430
M11sc	AT5G08170
M11sc	AT1G09240
M11sc	AT3G63110
M11sc	AT5G50210
M11sc	AT3G02470
M11sc	AT5G61760
M11sc	AT4G33770
M11sc	AT5G18170
M12sc	AT3G14440
M12sc	AT5G07010
M12sc	AT5G05590
M12sc	AT1G26380
M12sc	AT3G44720
M12sc	AT5G24770
M12sc	AT3G26830
M12sc	AT3G45140
M12sc	AT4G08870
M12sc	AT2G39030
M12sc	AT4G23600
M12sc	AT3G03480
M12sc	AT5G52810
M12sc	AT2G04400
M12sc	AT1G76150
M12sc	AT5G13800
M12sc	AT4G13250
M12sc	AT3G16910
M12sc	AT3G44310
M12sc	AT5G52570
M12sc	AT4G14430
M12sc	AT4G34710
M12sc	AT1G59500
M12sc	AT1G06570
M12sc	AT4G16690
M12sc	AT2G36800
M12sc	AT4G37980
M12sc	AT5G14780
M12sc	AT2G36790
M12sc	AT5G40850
M12sc	AT2G37770
M12sc	AT3G46670
M12sc	AT4G37990
M12sc	AT3G04000
M12sc	AT3G11480
M12sc	AT3G46660
M12sc	AT2G36750
M12sc	AT4G16760
M12sc	AT3G48990
M12sc	AT2G33150
M12sc	AT1G73880
M12sc	AT1G77120
M12sc	AT2G47180
M12sc	AT3G03310
M12sc	AT1G06520
M13sc	AT4G27260
M13sc	AT5G65720
M13sc	AT4G37870
M13sc	AT5G07200
M13sc	AT1G71750
M13sc	AT5G60540
M13sc	AT2G29980
M13sc	AT1G48605
M13sc	AT3G44300
M13sc	AT5G03860
M13sc	AT3G12120
M13sc	AT1G80860
M13sc	AT2G38670
M13sc	AT2G39290
M13sc	AT2G45440
M13sc	AT1G13560
M13sc	AT3G48560
M13sc	AT5G46290
M13sc	AT3G25860
M13sc	AT5G35360
M13sc	AT3G46940
M13sc	AT3G57560
M13sc	AT3G57610
M13sc	AT2G43090
M13sc	AT2G22230
M13sc	AT2G44050
M13sc	AT4G09320
M13sc	AT1G14810
M13sc	AT5G25900
M13sc	AT3G53580
M13sc	AT5G23070
M13sc	AT1G09830
M13sc	AT3G18030
M13sc	AT1G18500
M13sc	AT1G80560
M13sc	AT1G70310
M13sc	AT1G75330
M13sc	AT3G54470
M13sc	AT3G14390
M13sc	AT5G11880
M13sc	AT5G60340
M13sc	AT5G14800
M13sc	AT4G29840
M13sc	AT3G22960
M13sc	AT1G24360
M13sc	AT2G43360
M13sc	AT1G68260
M13sc	AT2G28190
M13sc	AT3G53900
M13sc	AT4G33680
M14sc	AT3G51840
M14sc	AT5G45940
M14sc	AT4G15093
M14sc	AT5G34850
M14sc	AT5G26667
M14sc	AT1G10670
M14sc	AT5G40390
M14sc	AT3G13610
M14sc	AT1G12550
M14sc	AT2G23250
M14sc	AT3G21750
M14sc	AT5G43280
M14sc	AT4G05530
M14sc	AT5G56760
M14sc	AT4G37400
M14sc	AT2G20370
M14sc	AT1G65520
M14sc	AT5G58220
M14sc	AT5G19200
M14sc	AT1G18640
M14sc	AT3G10850
M14sc	AT5G13710
M14sc	AT4G02500
M14sc	AT1G20330
M14sc	AT1G11680
M14sc	AT3G19820
M14sc	AT5G08100
M14sc	AT3G52940
M14sc	AT5G50375
M14sc	AT5G19550
M14sc	AT5G13110
M14sc	AT5G58560
M14sc	AT4G24620
M14sc	AT5G10870
M14sc	AT3G22200
M14sc	AT5G64370
M14sc	AT2G03220
M14sc	AT3G24300
M14sc	AT4G37640
M14sc	AT4G26770
M14sc	AT3G15020
M14sc	AT3G27300
M14sc	AT3G51160
M14sc	AT2G18640
M14sc	AT2G29740
M14sc	AT3G16390
M14sc	AT5G63450
M14sc	AT4G31990
M14sc	AT2G27820
M14sc	AT2G43820
M14sc	AT2G34500
M14sc	AT1G17170
M14sc	AT5G23220
M14sc	AT3G59050
M14sc	AT3G44860
M14sc	AT3G02875
M14sc	AT5G10300
M14sc	AT1G78660
M14sc	AT5G03080
M14sc	AT4G19230
M14sc	AT3G62830
M14sc	AT3G48170
M14sc	AT5G56630
M14sc	AT1G48140
M14sc	AT2G27860
M14sc	AT1G14290
M14sc	AT4G20870
M14sc	AT3G59760
M14sc	AT3G06060
M14sc	AT1G69640
M14sc	AT1G07890
M14sc	AT1G47290
M14sc	AT4G00570
M14sc	AT2G45790
M14sc	AT2G22780
M14sc	AT3G15730
M14sc	AT1G17745
M14sc	AT4G29130
M14sc	AT5G66760
M14sc	AT5G37510
M14sc	AT2G05710
M14sc	AT3G14940
M14sc	AT2G44350
M14sc	AT4G26970
M14sc	AT1G73250
M14sc	AT1G50430
M14sc	AT4G22930
M14sc	AT1G20050
M14sc	AT1G76090
M14sc	AT5G47770
M14sc	AT3G02580
M14sc	AT1G05620
M14sc	AT4G34640
M14sc	AT4G24220
M14sc	AT2G36310
M14sc	AT5G37600
M14sc	AT2G29750
M14sc	AT3G02780
M14sc	AT1G17190
M14sc	AT3G17810
M14sc	AT5G17330
M14sc	AT4G14880
M14sc	AT2G38700
M14sc	AT5G48230
M14sc	AT3G03250
M14sc	AT1G79530
M14sc	AT1G74030
M14sc	AT2G30970
M14sc	AT4G35630
M14sc	AT1G27450
M14sc	AT1G53240
M14sc	AT2G36530
M14sc	AT5G16440
M14sc	AT1G08830
M14sc	AT2G37250
M14sc	AT3G10920
M14sc	AT3G17240
M14sc	AT2G17130
M14sc	AT3G09810
M14sc	AT4G35260
M14sc	AT5G03290
M14sc	AT1G63000
M14sc	AT2G17420
M14sc	AT3G55440
M14sc	AT3G55120
M14sc	AT5G13930
M14sc	AT2G39800
M14sc	AT1G52340
M14sc	AT5G18200
M14sc	AT1G68000
M14sc	AT5G59580
M14sc	AT2G27190
M14sc	AT1G47840
M15sc	AT4G08040
M15sc	AT5G20280
M15sc	AT1G78440
M15sc	AT5G52560
M15sc	AT4G14940
M15sc	AT3G07270
M15sc	AT3G22400
M15sc	AT1G64440
M15sc	AT5G57110
M15sc	AT3G14790
M15sc	AT3G53520
M15sc	AT3G61130
M15sc	AT1G08510
M15sc	AT3G28180
M15sc	AT2G07050
M15sc	AT4G39350
M15sc	AT5G64740
M15sc	AT4G32410
M15sc	AT5G05170
M15sc	AT5G49810
M15sc	AT4G35790
M15sc	AT3G13730
M15sc	AT3G50660
M15sc	AT1G19920
M15sc	AT1G24280
M15sc	AT5G38450
M15sc	AT1G65960
M15sc	AT3G30180
M15sc	AT5G26310
M15sc	AT5G43780
M15sc	AT1G44170
M15sc	AT1G07260
M15sc	AT3G17820
M15sc	AT3G21230
M15sc	AT5G43600
M15sc	AT5G22630
M15sc	AT3G47520
M15sc	AT5G20960
M15sc	AT4G35830
M15sc	AT1G65930
M15sc	AT1G78090
M15sc	AT3G29200
M15sc	AT1G07420
M15sc	AT5G40760
M15sc	AT5G38970
M15sc	AT3G03780
M15sc	AT3G09820
M15sc	AT5G17920
M15sc	AT3G59970
M15sc	AT5G54160
M15sc	AT4G23100
M15sc	AT3G19450
M15sc	AT1G51680
M15sc	AT2G30490
M15sc	AT2G45290
M15sc	AT2G45300
M15sc	AT3G06350
M15sc	AT2G22250
M15sc	AT4G13940
M15sc	AT1G15950
M15sc	AT2G23560
M15sc	AT3G21240
M15sc	AT2G40890
M15sc	AT5G48930
M15sc	AT4G34050
M15sc	AT2G37040
M15sc	AT1G02500
M15sc	AT5G03300
M15sc	AT3G57520
M15sc	AT5G56080
M15sc	AT5G07990
M15sc	AT2G23000
M15sc	AT5G55250
M15sc	AT1G78570
M15sc	AT1G06000
M15sc	AT1G65060
M15sc	AT5G17050
M15sc	AT3G51240
M15sc	AT5G08640
M15sc	AT5G04330
M15sc	AT2G31750
M15sc	AT4G34138
M15sc	AT3G21560
M15sc	AT1G64660
