## Supplementary material for "Usefulness of scRNA-seq data in predicting plant metabolic pathway genes": Table S7

### Sheet: Table S7
Table S7. 12 gene co-expression modules determined by WGCNA using bulk RNA-seq data
Module	Gene ID
M1bulk	AT1G79870
M1bulk	AT1G03980
M1bulk	AT1G73680
M1bulk	AT5G04330
M1bulk	AT4G30340
M1bulk	AT3G45300
M1bulk	AT3G53580
M1bulk	AT2G42010
M1bulk	AT2G23560
M1bulk	AT1G07810
M1bulk	AT4G15280
M1bulk	AT1G05160
M1bulk	AT1G22940
M1bulk	AT5G64300
M1bulk	AT2G43100
M1bulk	AT2G41540
M1bulk	AT2G47180
M1bulk	AT3G03480
M1bulk	AT5G44030
M1bulk	AT1G67550
M1bulk	AT4G15440
M1bulk	AT2G19900
M1bulk	AT2G37090
M1bulk	AT2G27760
M1bulk	AT4G18780
M1bulk	AT4G32180
M1bulk	AT1G62940
M1bulk	AT3G26830
M1bulk	AT1G09350
M1bulk	AT1G06520
M1bulk	AT2G23260
M1bulk	AT1G65880
M1bulk	AT1G58440
M1bulk	AT4G31970
M1bulk	AT4G00550
M1bulk	AT2G21730
M1bulk	AT1G76150
M1bulk	AT3G09150
M1bulk	AT3G15820
M1bulk	AT5G58220
M1bulk	AT2G29750
M1bulk	AT2G26710
M1bulk	AT5G17990
M1bulk	AT4G11640
M1bulk	AT5G05870
M1bulk	AT3G62830
M1bulk	AT2G31750
M1bulk	AT1G05800
M1bulk	AT1G06490
M1bulk	AT2G24210
M1bulk	AT2G14920
M1bulk	AT2G44990
M1bulk	AT5G20990
M1bulk	AT4G27830
M1bulk	AT1G67070
M1bulk	AT4G33670
M1bulk	AT2G29740
M1bulk	AT1G56560
M1bulk	AT4G22340
M1bulk	AT1G30040
M1bulk	AT2G18640
M1bulk	AT1G78440
M1bulk	AT5G59580
M1bulk	AT5G05260
M1bulk	AT1G80340
M1bulk	AT5G17030
M1bulk	AT4G21200
M1bulk	AT5G45940
M1bulk	AT1G69500
M1bulk	AT1G68280
M1bulk	AT4G36810
M1bulk	AT3G09560
M1bulk	AT2G31690
M1bulk	AT2G21940
M1bulk	AT2G29690
M1bulk	AT1G51440
M1bulk	AT5G49190
M1bulk	AT3G16410
M1bulk	AT4G33770
M1bulk	AT5G10870
M1bulk	AT1G03495
M1bulk	AT1G61120
M1bulk	AT2G46110
M1bulk	AT4G15370
M1bulk	AT5G03300
M1bulk	AT5G03860
M1bulk	AT3G57650
M1bulk	AT1G68460
M1bulk	AT1G58300
M1bulk	AT1G78580
M1bulk	AT2G23250
M1bulk	AT2G26260
M1bulk	AT3G03540
M1bulk	AT2G33070
M1bulk	AT3G19160
M1bulk	AT4G34850
M1bulk	AT4G25420
M1bulk	AT4G26420
M1bulk	AT2G45550
M1bulk	AT1G67990
M1bulk	AT1G67560
M1bulk	AT1G30530
M1bulk	AT3G49700
M1bulk	AT4G36400
M1bulk	AT1G74550
M1bulk	AT4G34510
M1bulk	AT1G69190
M1bulk	AT4G34520
M1bulk	AT5G04040
M1bulk	AT2G19070
M1bulk	AT4G11850
M1bulk	AT1G80330
M1bulk	AT5G66220
M1bulk	AT2G06925
M2bulk	AT3G57050
M2bulk	AT1G18500
M2bulk	AT5G04590
M2bulk	AT4G29010
M2bulk	AT5G15770
M2bulk	AT1G62430
M2bulk	AT2G45440
M2bulk	AT1G62540
M2bulk	AT2G07727
M2bulk	ATCG00490
M2bulk	AT1G03940
M2bulk	AT4G33030
M2bulk	AT3G29590
M2bulk	AT2G29090
M2bulk	AT4G39210
M2bulk	AT4G14090
M2bulk	AT5G42800
M2bulk	AT5G54060
M2bulk	AT4G22880
M2bulk	AT1G19920
M2bulk	AT1G31230
M2bulk	AT4G19710
M2bulk	AT4G14440
M2bulk	AT1G68560
M2bulk	AT3G23490
M2bulk	AT3G61440
M2bulk	AT1G50480
M2bulk	AT4G25100
M2bulk	AT3G08510
M2bulk	AT1G78970
M2bulk	AT1G52400
M2bulk	AT2G22810
M2bulk	AT1G01420
M2bulk	AT4G00360
M2bulk	AT1G01120
M2bulk	AT1G68530
M2bulk	AT1G64400
M2bulk	AT3G29670
M2bulk	AT2G34490
M2bulk	AT4G13770
M2bulk	AT3G63110
M2bulk	AT3G02020
M2bulk	AT1G16410
M2bulk	AT1G65860
M2bulk	AT1G62560
M2bulk	AT5G23010
M2bulk	AT1G68020
M2bulk	AT2G26540
M2bulk	AT3G60620
M2bulk	AT1G60600
M2bulk	AT2G20690
M2bulk	AT1G30520
M2bulk	AT3G10160
M2bulk	AT3G49680
M2bulk	AT1G23360
M2bulk	AT1G03475
M2bulk	AT4G20960
M2bulk	AT5G63310
M2bulk	AT5G08280
M2bulk	AT4G01690
M2bulk	AT2G23000
M2bulk	AT5G65010
M2bulk	AT4G36220
M2bulk	AT5G63570
M2bulk	AT5G50160
M2bulk	AT5G25980
M2bulk	AT5G26000
M2bulk	AT1G25450
M2bulk	AT5G05580
M2bulk	AT3G16520
M2bulk	AT1G09240
M2bulk	AT1G74540
M2bulk	AT5G43760
M2bulk	AT2G23610
M2bulk	AT1G58080
M2bulk	AT5G42810
M2bulk	AT3G11670
M2bulk	AT5G48840
M2bulk	AT1G15950
M2bulk	AT4G34740
M2bulk	AT2G22240
M2bulk	AT5G53850
M2bulk	AT4G34650
M2bulk	AT4G22570
M2bulk	AT4G39800
M2bulk	AT3G21750
M2bulk	AT1G08490
M2bulk	AT1G65960
M2bulk	AT5G21930
M2bulk	AT3G44310
M2bulk	AT3G53130
M2bulk	AT3G02870
M2bulk	AT2G22990
M2bulk	AT5G50950
M2bulk	AT5G04490
M2bulk	AT4G15560
M2bulk	AT5G62790
M2bulk	AT5G53580
M2bulk	AT5G57030
M2bulk	AT5G35790
M2bulk	AT1G32200
M2bulk	AT3G15850
M2bulk	AT1G44446
M2bulk	AT1G10830
M2bulk	AT3G11945
M2bulk	AT4G37000
M2bulk	AT3G11750
M2bulk	AT4G33520
M2bulk	AT5G05690
M2bulk	AT2G43750
M2bulk	AT5G49740
M2bulk	AT2G23600
M2bulk	AT3G01180
M2bulk	AT1G07250
M2bulk	AT4G34350
M2bulk	AT1G23740
M2bulk	AT1G08380
M2bulk	AT1G08980
M2bulk	AT1G63970
M2bulk	AT4G33510
M2bulk	AT2G41680
M2bulk	AT2G39930
M2bulk	AT4G37270
M2bulk	AT1G58290
M2bulk	AT3G51820
M2bulk	AT5G17230
M2bulk	AT1G74040
M2bulk	AT4G25080
M2bulk	AT2G21170
M2bulk	AT5G16710
M2bulk	AT1G08520
M2bulk	AT3G54660
M2bulk	AT4G27030
M2bulk	AT1G32060
M2bulk	AT3G63410
M2bulk	AT3G60750
M2bulk	AT2G24270
M2bulk	AT5G35630
M2bulk	AT2G28800
M2bulk	AT3G26650
M2bulk	AT4G30950
M2bulk	AT1G74470
M2bulk	AT3G56940
M2bulk	AT2G41510
M2bulk	AT3G19270
M2bulk	AT2G28190
M2bulk	AT2G39290
M2bulk	AT1G56430
M2bulk	AT5G23070
M2bulk	AT3G57560
M3bulk	AT5G54510
M3bulk	AT1G52340
M3bulk	AT1G68000
M3bulk	AT4G04870
M3bulk	AT5G07200
M3bulk	AT5G19200
M3bulk	AT1G48605
M3bulk	AT1G48140
M3bulk	AT1G71750
M3bulk	AT2G38050
M3bulk	AT1G68760
M3bulk	AT5G10240
M3bulk	AT4G32840
M3bulk	AT3G53900
M3bulk	AT3G21110
M3bulk	AT3G61530
M3bulk	AT3G47930
M3bulk	AT5G11880
M3bulk	AT2G41530
M3bulk	AT3G10850
M3bulk	AT5G43940
M3bulk	AT5G13050
M3bulk	AT4G35460
M3bulk	AT3G07800
M3bulk	AT1G31220
M3bulk	AT3G22425
M3bulk	AT1G09830
M3bulk	AT1G20330
M3bulk	AT2G21790
M3bulk	AT1G15550
M3bulk	AT3G07630
M3bulk	AT3G10050
M3bulk	AT1G13560
M3bulk	AT4G29840
M3bulk	AT4G26900
M3bulk	AT1G14810
M3bulk	AT1G75330
M3bulk	AT1G80560
M3bulk	AT1G23820
M3bulk	AT1G70310
M3bulk	AT3G20330
M3bulk	AT2G17265
M3bulk	AT2G43090
M3bulk	AT4G33680
M3bulk	AT2G36230
M3bulk	AT2G44050
M3bulk	AT4G39120
M3bulk	AT3G57610
M3bulk	AT3G14390
M3bulk	AT2G22230
M3bulk	AT5G60340
M3bulk	AT3G55010
M3bulk	AT2G42910
M3bulk	AT1G80860
M3bulk	AT3G18030
M3bulk	AT4G09320
M3bulk	AT3G04520
M3bulk	AT1G72040
M3bulk	AT3G46940
M3bulk	AT1G78500
M3bulk	AT4G09510
M4bulk	AT2G31955
M4bulk	AT3G22890
M4bulk	AT4G08040
M4bulk	AT1G21120
M4bulk	AT1G02880
M4bulk	AT3G47340
M4bulk	AT5G40390
M4bulk	AT2G27820
M4bulk	AT1G15110
M4bulk	AT2G34500
M4bulk	AT2G47730
M4bulk	AT2G36310
M4bulk	AT5G23220
M4bulk	AT4G11600
M4bulk	AT3G16390
M4bulk	AT3G17810
M4bulk	AT4G14940
M4bulk	AT5G36880
M4bulk	AT3G29430
M4bulk	AT2G19570
M4bulk	AT1G05560
M4bulk	AT1G78380
M4bulk	AT4G34135
M4bulk	AT1G17170
M4bulk	AT5G07440
M4bulk	AT5G33290
M4bulk	AT3G13790
M4bulk	AT3G02875
M4bulk	AT5G10300
M4bulk	AT4G34131
M4bulk	AT1G50460
M4bulk	AT2G44810
M4bulk	AT3G13110
M4bulk	AT2G15480
M4bulk	AT2G43820
M4bulk	AT4G19230
M4bulk	AT5G48180
M4bulk	AT1G55920
M4bulk	AT1G51470
M4bulk	AT4G21990
M4bulk	AT4G04610
M4bulk	AT1G47600
M4bulk	AT1G62570
M4bulk	AT1G17190
M4bulk	AT1G05680
M4bulk	AT4G23920
M4bulk	AT5G39050
M4bulk	AT5G38710
M4bulk	AT4G30530
M4bulk	AT1G73880
M4bulk	AT2G29450
M4bulk	AT1G49530
M5bulk	AT5G26030
M5bulk	AT5G58670
M5bulk	AT4G34710
M5bulk	AT1G61720
M5bulk	AT4G34230
M5bulk	AT3G44860
M5bulk	AT2G37940
M5bulk	AT5G44070
M5bulk	AT1G78390
M5bulk	AT3G14440
M5bulk	AT1G01480
M5bulk	AT3G21780
M5bulk	AT4G11280
M5bulk	AT4G37640
M5bulk	AT1G73370
M5bulk	AT2G06050
M5bulk	AT1G54130
M5bulk	AT1G26380
M5bulk	AT4G31780
M5bulk	AT2G20370
M5bulk	AT4G15130
M5bulk	AT1G22400
M5bulk	AT3G25180
M5bulk	AT3G25770
M5bulk	AT4G16760
M5bulk	AT3G48520
M5bulk	AT3G21070
M5bulk	AT5G42650
M5bulk	AT1G17290
M5bulk	AT1G44350
M5bulk	AT4G18010
M5bulk	AT1G51760
M5bulk	AT2G01180
M5bulk	AT2G46370
M5bulk	AT3G14050
M5bulk	AT4G08170
M5bulk	AT3G46660
M5bulk	AT5G63450
M5bulk	AT4G37770
M5bulk	AT1G17420
M5bulk	AT1G02400
M5bulk	AT1G72520
M5bulk	AT4G37990
M5bulk	AT2G04400
M5bulk	AT3G44720
M5bulk	AT1G25220
M5bulk	AT1G20510
M5bulk	AT2G27690
M6bulk	AT5G27600
M6bulk	AT5G57220
M6bulk	AT5G55120
M6bulk	AT4G02520
M6bulk	AT2G30550
M6bulk	AT3G04000
M6bulk	AT3G45140
M6bulk	AT5G24770
M6bulk	AT5G05590
M6bulk	AT5G52810
M6bulk	AT3G45130
M6bulk	AT2G39030
M6bulk	AT1G48320
M6bulk	AT1G74710
M6bulk	AT5G07010
M6bulk	AT1G19670
M6bulk	AT4G23600
M6bulk	AT4G08870
M6bulk	AT3G11480
M6bulk	AT4G16740
M6bulk	AT4G26200
M6bulk	AT3G29200
M6bulk	AT1G77760
M6bulk	AT2G26670
M6bulk	AT1G74960
M6bulk	AT3G21560
M6bulk	AT5G64570
M6bulk	AT5G03650
M6bulk	AT4G16130
M6bulk	AT1G68540
M6bulk	AT2G44490
M6bulk	AT3G01910
M6bulk	AT3G48000
M6bulk	AT5G06580
M6bulk	AT3G63520
M6bulk	AT2G40840
M6bulk	AT4G18240
M6bulk	AT4G35640
M6bulk	AT2G19860
M6bulk	AT4G39540
M6bulk	AT3G46670
M6bulk	AT1G09795
M6bulk	AT5G09640
M6bulk	AT1G11720
M6bulk	AT2G37770
M6bulk	AT1G06820
M6bulk	AT1G01590
M6bulk	AT2G27150
M6bulk	AT1G80380
M6bulk	AT1G31800
M6bulk	AT3G22370
M6bulk	AT5G13800
M6bulk	AT3G17470
M6bulk	AT1G64970
M6bulk	AT5G04900
M6bulk	AT5G52570
M6bulk	AT1G04620
M6bulk	AT4G34138
M6bulk	AT1G10760
M6bulk	AT5G51820
M6bulk	AT3G46970
M6bulk	AT1G08550
M6bulk	AT5G26570
M6bulk	AT5G20280
M6bulk	AT2G36790
M6bulk	AT2G36750
M6bulk	AT1G43670
M6bulk	AT1G08630
M6bulk	AT4G13250
M6bulk	AT3G04870
M6bulk	AT1G21640
M6bulk	AT3G57520
M6bulk	AT5G60540
M6bulk	AT2G23580
M6bulk	AT2G36800
M6bulk	AT5G22300
M6bulk	AT4G37980
M6bulk	AT1G70580
M6bulk	AT1G14520
M6bulk	AT2G35390
M6bulk	AT5G22510
M6bulk	AT4G32770
M6bulk	AT3G44880
M6bulk	AT4G10120
M6bulk	AT4G16690
M6bulk	AT5G60600
M6bulk	AT4G25700
M6bulk	AT1G07110
M6bulk	AT5G49970
M6bulk	AT5G51970
M6bulk	AT3G10230
M6bulk	AT1G31190
M6bulk	AT4G14210
M6bulk	AT2G30390
M6bulk	AT5G19220
M6bulk	AT1G06570
M6bulk	AT5G43860
M6bulk	AT1G78510
M6bulk	AT4G35090
M6bulk	AT1G17050
M6bulk	AT5G28840
M6bulk	AT1G48030
M6bulk	AT3G06510
M6bulk	AT3G55800
M6bulk	AT1G68010
M6bulk	AT5G24300
M6bulk	AT5G09660
M6bulk	AT5G04140
M6bulk	AT2G13360
M6bulk	AT4G37930
M6bulk	AT4G39640
M6bulk	AT3G11170
M6bulk	AT5G58310
M6bulk	AT2G39800
M6bulk	AT2G04350
M6bulk	AT5G36700
M6bulk	AT1G08250
M6bulk	AT1G56600
M6bulk	AT2G29630
M6bulk	AT5G17050
M6bulk	AT1G37130
M6bulk	AT1G62180
M6bulk	AT4G26850
M6bulk	AT1G32900
M6bulk	AT3G61220
M6bulk	AT1G23310
M6bulk	AT4G17090
M6bulk	AT5G14780
M6bulk	AT3G16910
M6bulk	AT5G67030
M7bulk	AT5G58560
M7bulk	AT1G64440
M7bulk	AT2G29980
M7bulk	AT3G17820
M7bulk	AT2G27450
M7bulk	AT3G44300
M7bulk	AT1G64660
M7bulk	AT1G10130
M7bulk	AT3G19820
M7bulk	AT1G11680
M7bulk	AT5G13710
M7bulk	AT3G03310
M7bulk	AT5G05980
M7bulk	AT2G42790
M7bulk	AT3G48170
M7bulk	AT4G29210
M7bulk	AT4G36890
M7bulk	AT1G27450
M7bulk	AT5G43280
M7bulk	AT3G59760
M7bulk	AT1G18640
M7bulk	AT5G50375
M7bulk	AT5G16440
M7bulk	AT3G52940
M7bulk	AT1G70560
M7bulk	AT1G20050
M7bulk	AT2G45790
M7bulk	AT1G50430
M7bulk	AT2G43760
M7bulk	AT3G10920
M7bulk	AT1G16300
M7bulk	AT2G22250
M7bulk	AT1G10670
M7bulk	AT2G27860
M7bulk	AT1G76090
M7bulk	AT4G22930
M7bulk	AT2G37250
M7bulk	AT1G05620
M7bulk	AT5G38970
M7bulk	AT3G02780
M7bulk	AT1G47840
M7bulk	AT1G47290
M7bulk	AT5G48230
M7bulk	AT5G47770
M7bulk	AT2G38700
M7bulk	AT2G03220
M7bulk	AT3G02580
M7bulk	AT4G35630
M7bulk	AT2G07050
M7bulk	AT1G08830
M7bulk	AT2G34630
M7bulk	AT3G54470
M7bulk	AT5G35360
M7bulk	AT3G47520
M7bulk	AT3G25860
M7bulk	AT5G46290
M7bulk	AT2G30970
M7bulk	AT1G24360
M7bulk	AT1G53240
M7bulk	AT4G02500
M7bulk	AT3G53520
M7bulk	AT3G55360
M7bulk	AT5G10480
M7bulk	AT5G66170
M8bulk	AT3G28180
M8bulk	AT1G20620
M8bulk	AT5G05730
M8bulk	AT3G12120
M8bulk	AT4G37870
M8bulk	AT5G20830
M8bulk	AT4G37400
M8bulk	AT4G27260
M8bulk	AT3G43190
M8bulk	AT4G37390
M8bulk	AT4G37430
M8bulk	AT1G77120
M8bulk	AT2G23170
M9bulk	AT1G59500
M9bulk	AT5G37180
M9bulk	AT2G34555
M9bulk	AT2G24190
M9bulk	AT1G01600
M9bulk	AT2G32260
M9bulk	AT5G42870
M9bulk	AT5G63910
M9bulk	AT5G08170
M9bulk	AT5G04660
M9bulk	AT1G68890
M9bulk	AT5G61760
M9bulk	AT4G02780
M9bulk	AT1G76490
M9bulk	AT5G51690
M9bulk	AT1G15710
M9bulk	AT3G23580
M9bulk	AT5G46180
M9bulk	AT3G59050
M9bulk	AT2G22570
M9bulk	AT3G06060
M9bulk	AT1G01290
M9bulk	AT1G16540
M9bulk	AT3G55630
M9bulk	AT1G35290
M9bulk	AT1G50960
M9bulk	AT5G25130
M9bulk	AT3G48560
M9bulk	AT4G05530
M9bulk	AT4G24650
M9bulk	AT4G13260
M9bulk	AT4G36480
M9bulk	AT5G23960
M9bulk	AT1G65520
M9bulk	AT1G50170
M9bulk	AT3G02570
M9bulk	AT1G30620
M9bulk	AT2G15230
M9bulk	AT4G08900
M9bulk	AT5G50210
M9bulk	AT2G01290
M9bulk	AT1G09940
M9bulk	AT2G27490
M9bulk	AT5G14760
M9bulk	AT5G13640
M9bulk	AT1G79460
M9bulk	AT4G33150
M9bulk	AT3G62720
M9bulk	AT5G13700
M9bulk	AT4G37760
M9bulk	AT3G24090
M9bulk	AT3G06350
M9bulk	AT5G57890
M9bulk	AT4G15093
M9bulk	AT5G56760
M9bulk	AT5G16570
M9bulk	AT3G10570
M9bulk	AT1G05530
M9bulk	AT2G45150
M9bulk	AT1G63180
M9bulk	AT5G61580
M9bulk	AT1G68260
M9bulk	AT1G34120
M9bulk	AT2G36390
M9bulk	AT1G65840
M9bulk	AT5G26667
M9bulk	AT2G23800
M9bulk	AT3G25585
M9bulk	AT4G26270
M9bulk	AT1G61680
M9bulk	AT5G34930
M9bulk	AT4G10960
M9bulk	AT5G48950
M9bulk	AT1G69370
M9bulk	AT1G47990
M9bulk	AT4G30440
M9bulk	AT1G10700
M9bulk	AT1G06800
M9bulk	AT5G59590
M9bulk	AT5G20980
M9bulk	AT2G35690
M9bulk	AT1G78950
M9bulk	AT2G44750
M9bulk	AT2G20860
M9bulk	AT1G10070
M9bulk	AT3G06810
M9bulk	AT4G29530
M9bulk	AT3G16150
M9bulk	AT4G14430
M9bulk	AT1G60440
M9bulk	AT3G25900
M9bulk	AT5G16760
M9bulk	AT1G12550
M9bulk	AT4G16820
M9bulk	AT5G54810
M9bulk	AT3G10700
M9bulk	AT3G21800
M9bulk	AT3G16785
M9bulk	AT3G14550
M9bulk	AT1G43710
M9bulk	AT2G21890
M9bulk	AT4G24040
M9bulk	AT1G43620
M9bulk	AT3G55030
M9bulk	AT2G39770
M9bulk	AT4G20070
M9bulk	AT3G27060
M9bulk	AT3G10550
M9bulk	AT1G62960
M9bulk	AT3G61580
M9bulk	AT4G23660
M9bulk	AT1G12640
M9bulk	AT2G45970
M9bulk	AT5G52560
M9bulk	AT3G07270
M9bulk	AT5G18200
M9bulk	AT1G63440
M9bulk	AT1G04580
M9bulk	AT1G31070
M9bulk	AT5G63770
M9bulk	AT3G01640
M9bulk	AT2G31350
M9bulk	AT3G20040
M9bulk	AT5G38450
M9bulk	AT3G25810
M9bulk	AT5G51810
M9bulk	AT4G26770
M9bulk	AT3G14790
M9bulk	AT1G73250
M9bulk	AT1G01280
M9bulk	AT2G14750
M9bulk	AT1G78590
M9bulk	AT1G08510
M9bulk	AT5G51290
M9bulk	AT2G41490
M9bulk	AT4G13700
M9bulk	AT4G21540
M9bulk	AT5G25880
M9bulk	AT4G39650
M9bulk	AT1G69720
M9bulk	AT3G24220
M9bulk	AT3G07020
M9bulk	AT1G53500
M9bulk	AT2G28880
M9bulk	AT5G57190
M9bulk	AT4G35790
M9bulk	AT5G51460
M9bulk	AT5G40610
M9bulk	AT4G32810
M9bulk	AT4G28680
M9bulk	AT4G11030
M9bulk	AT3G21180
M9bulk	AT2G19450
M9bulk	AT1G20630
M9bulk	AT1G79900
M9bulk	AT1G61850
M9bulk	AT1G78955
M9bulk	AT2G41880
M9bulk	AT2G34770
M9bulk	AT1G32380
M9bulk	AT4G18350
M9bulk	AT2G36190
M9bulk	AT4G37840
M9bulk	AT1G54870
M9bulk	AT2G43900
M9bulk	AT1G14290
M9bulk	AT5G20410
M9bulk	AT4G20870
M9bulk	AT4G04930
M9bulk	AT4G35650
M9bulk	AT2G31830
M9bulk	AT1G05630
M9bulk	AT1G51260
M9bulk	AT3G48780
M9bulk	AT4G26260
M9bulk	AT4G29460
M9bulk	AT1G78960
M10bulk	AT1G55180
M10bulk	AT5G53120
M10bulk	AT5G55250
M10bulk	AT4G33790
M10bulk	AT4G21470
M10bulk	AT3G30180
M10bulk	AT2G18250
M10bulk	AT5G55810
M10bulk	AT5G56300
M10bulk	AT2G38670
M10bulk	AT1G31860
M10bulk	AT2G43980
M10bulk	AT5G40870
M10bulk	AT5G08100
M10bulk	AT5G57590
M10bulk	AT1G02050
M10bulk	AT4G16700
M10bulk	AT5G25900
M10bulk	AT1G31180
M10bulk	AT2G43360
M10bulk	AT3G63250
M10bulk	AT5G14800
M10bulk	AT4G17190
M10bulk	AT1G79500
M10bulk	AT1G79750
M10bulk	AT3G06580
M10bulk	AT5G41480
M10bulk	AT4G30580
M10bulk	AT2G40690
M10bulk	AT2G21590
M10bulk	AT4G39330
M10bulk	AT2G18950
M10bulk	AT4G09020
M10bulk	AT5G23310
M10bulk	AT5G51100
M10bulk	AT3G52180
M10bulk	AT5G64860
M10bulk	AT2G35020
M10bulk	AT2G01350
M10bulk	AT2G05830
M10bulk	AT4G25970
M10bulk	AT1G07780
M10bulk	AT4G27070
M10bulk	AT4G35420
M10bulk	AT1G11790
M10bulk	AT3G18000
M10bulk	AT1G07420
M10bulk	AT1G67080
M10bulk	AT1G78680
M10bulk	AT1G61810
M10bulk	AT4G03050
M10bulk	AT2G17640
M10bulk	AT1G80050
M10bulk	AT3G10870
M10bulk	AT1G57750
M10bulk	AT5G37300
M10bulk	AT4G00400
M10bulk	AT2G47240
M10bulk	AT5G07990
M10bulk	AT1G10060
M10bulk	AT1G72970
M10bulk	AT1G01220
M10bulk	AT5G57850
M10bulk	AT5G07370
M10bulk	AT3G25530
M10bulk	AT1G15080
M10bulk	AT5G66450
M10bulk	AT2G02500
M10bulk	AT2G04540
M10bulk	AT2G22830
M10bulk	AT1G12350
M10bulk	AT5G65940
M10bulk	AT1G29410
M10bulk	AT1G01710
M10bulk	AT1G02205
M10bulk	AT5G10330
M10bulk	AT1G54040
M10bulk	AT5G18100
M10bulk	AT2G32440
M10bulk	AT1G27680
M10bulk	AT3G50920
M10bulk	AT5G44630
M10bulk	AT4G02610
M10bulk	AT3G60880
M10bulk	AT3G13450
M10bulk	AT5G27380
M10bulk	AT5G37850
M10bulk	AT4G17050
M11bulk	AT3G03780
M11bulk	AT3G61130
M11bulk	AT1G07260
M11bulk	AT1G74100
M11bulk	AT4G39980
M11bulk	AT2G22330
M11bulk	AT3G54640
M11bulk	AT3G21230
M11bulk	AT4G39950
M11bulk	AT2G30860
M11bulk	AT1G67110
M11bulk	AT1G16400
M11bulk	AT5G23020
M11bulk	AT4G14680
M11bulk	AT1G24100
M11bulk	AT4G31500
M11bulk	AT1G18590
M11bulk	AT1G74090
M11bulk	AT1G19570
M11bulk	AT3G19710
M11bulk	AT2G20610
M11bulk	AT4G39940
M11bulk	AT4G13430
M11bulk	AT5G14200
M11bulk	AT1G12780
M11bulk	AT4G04955
M11bulk	AT1G12010
M11bulk	AT4G34890
M11bulk	AT1G06290
M11bulk	AT3G51840
M11bulk	AT1G35580
M11bulk	AT3G06850
M11bulk	AT1G03090
M11bulk	AT5G65110
M11bulk	AT2G19800
M11bulk	AT3G30775
M11bulk	AT3G58750
M11bulk	AT5G09600
M11bulk	AT1G49430
M11bulk	AT2G13560
M11bulk	AT2G43430
M11bulk	AT5G65720
M11bulk	AT3G22960
M11bulk	AT4G39350
M11bulk	AT5G64740
M11bulk	AT4G31990
M11bulk	AT3G01120
M11bulk	AT3G02470
M11bulk	AT5G18170
M11bulk	AT2G27190
M11bulk	AT1G79440
M11bulk	AT4G35830
M11bulk	AT2G25450
M11bulk	AT4G23100
M11bulk	AT2G33150
M11bulk	AT1G65060
M11bulk	AT3G55120
M11bulk	AT5G08640
M11bulk	AT4G00570
M11bulk	AT3G03250
M11bulk	AT1G01610
M11bulk	AT5G38530
M11bulk	AT3G51240
M11bulk	AT1G06000
M11bulk	AT1G27980
M11bulk	AT5G49810
M11bulk	AT2G45290
M11bulk	AT1G44170
M11bulk	AT2G38110
M11bulk	AT2G30490
M11bulk	AT5G06090
M11bulk	AT2G37040
M11bulk	AT1G04220
M11bulk	AT5G58860
M11bulk	AT5G41040
M11bulk	AT3G11430
M11bulk	AT5G23190
M11bulk	AT2G45300
M11bulk	AT5G13930
M11bulk	AT1G78570
M11bulk	AT1G77590
M11bulk	AT3G59970
M11bulk	AT1G67730
M11bulk	AT3G25110
M11bulk	AT5G62530
M11bulk	AT3G51160
M11bulk	AT4G13940
M11bulk	AT3G17240
M11bulk	AT1G24280
M11bulk	AT3G55440
M11bulk	AT1G79530
M11bulk	AT5G17920
M11bulk	AT2G36530
M11bulk	AT3G09820
M11bulk	AT1G74030
M11bulk	AT4G23850
M11bulk	AT2G38280
M11bulk	AT5G37830
M11bulk	AT4G32410
M11bulk	AT5G05170
M11bulk	AT4G24620
M11bulk	AT3G06860
M11bulk	AT3G15730
M11bulk	AT5G66760
M11bulk	AT2G05710
M11bulk	AT5G37510
M11bulk	AT5G20960
M11bulk	AT3G05970
M11bulk	AT4G24220
M11bulk	AT2G17420
M11bulk	AT5G37600
M11bulk	AT5G40760
M11bulk	AT1G02500
M11bulk	AT1G65930
M11bulk	AT5G45340
M11bulk	AT5G22630
M11bulk	AT1G61820
M11bulk	AT5G19550
M11bulk	AT4G02280
M12bulk	AT1G69640
M12bulk	AT5G19530
M12bulk	AT4G37150
M12bulk	AT5G65780
M12bulk	AT5G40850
M12bulk	AT1G12140
M12bulk	AT3G32040
M12bulk	AT2G11810
M12bulk	AT5G01220
M12bulk	AT3G03530
M12bulk	AT5G11670
M12bulk	AT3G24503
M12bulk	AT1G07240
M12bulk	AT3G12500
M12bulk	AT2G15490
M12bulk	AT4G29220
M12bulk	AT2G13810
M12bulk	AT3G16400
M12bulk	AT4G30120
M12bulk	AT1G23020
M12bulk	AT4G37070
M12bulk	AT1G01580
M12bulk	AT4G19690
M12bulk	AT5G23980
M12bulk	AT5G23990
M12bulk	AT5G03080
M12bulk	AT1G17745
M12bulk	AT1G78660
M12bulk	AT3G10740
M12bulk	AT1G35250
M12bulk	AT5G42600
M12bulk	AT1G18870
M12bulk	AT5G48010
M12bulk	AT5G47990
M12bulk	AT1G76790
M12bulk	AT3G25820
M12bulk	AT5G48000
M12bulk	AT1G21100
M12bulk	AT1G28130
M12bulk	AT1G49820
M12bulk	AT4G11820
M12bulk	AT4G29130
M12bulk	AT1G63000
M12bulk	AT5G27450
M12bulk	AT4G34640
M12bulk	AT1G80460
M12bulk	AT5G17420
M12bulk	AT3G15020
M12bulk	AT1G75270
M12bulk	AT3G22400
M12bulk	AT4G13510
M12bulk	AT5G47720
M12bulk	AT2G43840
M12bulk	AT5G34850
M12bulk	AT5G13110
M12bulk	AT3G48990
M12bulk	AT5G17330
M12bulk	AT5G59290
M12bulk	AT4G14880
M12bulk	AT4G26970
M12bulk	AT3G22200
M12bulk	AT5G57110
M12bulk	AT2G22780
M12bulk	AT3G27300
M12bulk	AT1G58370
M12bulk	AT5G66690
M12bulk	AT4G15340
M12bulk	AT5G43780
M12bulk	AT4G36380
M12bulk	AT3G13610
M12bulk	AT5G26310
M12bulk	AT1G55020
M12bulk	AT5G18860
M12bulk	AT3G01420
M12bulk	AT5G56080
M12bulk	AT5G04950
M12bulk	AT1G78090
M12bulk	AT1G07890
M12bulk	AT3G24300
M12bulk	AT4G37410
M12bulk	AT3G50740
M12bulk	AT2G44350
M12bulk	AT5G56630
M12bulk	AT3G14940
M12bulk	AT1G66200
M12bulk	AT3G50660
M12bulk	AT3G23630
M12bulk	AT5G43600
M12bulk	AT5G12200
M12bulk	AT5G64370
M12bulk	AT5G56660
M12bulk	AT5G65800
M12bulk	AT4G19680
M12bulk	AT2G23620
M12bulk	AT3G45070
M12bulk	AT2G29730
M12bulk	AT3G44320
M12bulk	AT5G19040
M12bulk	AT4G35260
M12bulk	AT3G09810
M12bulk	AT2G17130
M12bulk	AT5G03290
M12bulk	AT3G13730
M12bulk	AT2G26480
M12bulk	AT4G34050
M12bulk	AT1G51680
M12bulk	AT3G19450
M12bulk	AT3G21240
M12bulk	AT2G40890
M12bulk	AT5G48930
M12bulk	AT4G26220
M12bulk	AT5G54160
M12bulk	AT5G05860
