## Supplementary material for "Usefulness of scRNA-seq data in predicting plant metabolic pathway genes": Table S8

### Sheet: Table S8
Table S8. Clustering coefficients of metabolic pathway genes within each class based on two types of RNA-seq data, three subsets of scRNA-seq data, and three tissue-specific WT-normal scRNA-seq data
Class	scRNA-seq	Bulk RNA-seq	scRNA-seq: WT under normal conditions	scRNA-seq: WT under stress conditions	scRNA-seq: non-WT under normal conditions	Root scRNA-seq: WT under normal conditions	Shoot scRNA-seq: WT under normal conditions	Leaf scRNA-seq: WT under normal conditions
Amines and polyamines	0.000149324	0.000781858	0.000159714	0.00387504	0.0320145	5.59909e-05	0.00393846	0.00109568
Amino acids	6.88826e-05	0.000401239	0.000131258	0.00123088	0.0158703	2.25049e-05	0.00184606	0.000504002
Carbohydrates	6.56471e-05	0.000244267	8.13149e-05	0.00188072	0.0193865	1.40145e-05	0.001023	0.000254957
Cofactors	0.000397262	0.00096968	0.000534169	0.00863415	0.0869927	8.71484e-05	0.00173403	0.000225503
Detoxification	0.000264468	0.00336014	0.000340955	0.00572975	0.138801	0.000266785	0.0018732	0.00182405
Energy metabolism	0.00108634	0.000938779	0.00148202	0.00832789	0.0204097	9.41193e-05	0.00337783	0.000836996
Fatty acids and lipids	3.75036e-05	0.000252828	2.91705e-05	0.00050597	0.0143604	4.16112e-05	0.00124187	0.000851428
Hormones	2.33732e-05	0.000114485	3.46078e-05	0.000766975	0.0146431	7.61055e-06	0.00104586	0.000961453
Inorganic nutrients	2.49865e-05	0.000286835	3.10475e-05	0.00193897	0.00961825	2.1589e-06	0.000824708	0.000733727
Intermediate metabolism	0.00120689	0.00175774	0.00241141	0.00369867	0.0683762	0.000217824	0.000637776	0.00122334
Nucleotides	0.00021305	0.000163065	0.000137971	0.00205139	0.0146548	2.73229e-05	0.000920187	0.000199261
Redox	0.000597855	0.00530916	0.00071578	0.0133903	0.189684	0.000464189	0.00362287	0.00196736
Specialized metabolism	3.79443e-05	0.000102937	7.83654e-05	0.000568134	0.010864	1.02955e-05	0.00132754	0.0016501
Others	0.000725352	0.00105728	0.000281049	0.000875835	0.0555659	4.39125e-05	0.00110904	0.000210903
